# Mature sperm small RNA profile in the sparrow: implications for transgenerational effects of age on fitness

**DOI:** 10.1101/520759

**Authors:** Wayo Matsushima, Kristiana Brink, Julia Schroeder, Eric A. Miska, Katharina Gapp

**Affiliations:** Gurdon Institute, University of Cambridge, Tennis Court Rd, Cambridge, CB2 1QN, UK.; Wellcome Trust Sanger Institute, Wellcome Genome Campus, Hinxton, CB10 1SA, UK.; Department of Genetics, University of Cambridge, Downing Street, Cambridge, CB2 3EH, UK.; Department of Life Sciences, Imperial College London, Silwood Park Campus, Ascot, SL5 7PY, UK.

## Abstract

Mammalian sperm RNA has recently received a lot of interest due to its involvement in epigenetic germline inheritance. Studies of epigenetic germline inheritance have shown that environmental exposures can induce effects in the offspring without altering the DNA sequence of germ cells. Most mechanistic studies were conducted in laboratory rodents and C.elegans while observational studies confirm the phenotypic phenomenon in wild populations of humans and other species including birds. Prominently, paternal age in house sparrows affects offspring fitness, yet the mechanism is unknown. This study provides a first reference of house sparrow sperm small RNA as an attempt to uncover their role in the transmission of the effects of paternal age on the offspring. In this small scale pilot, we found no statistically significant differences between miRNA and tRNA fragments in aged and prime sparrow sperm. These results indicate a role of other epigenetic information carriers, such as distinct RNA classes, RNA modifications, DNA methylation and retained histones, and a clear necessity of future studies in wild populations.
