## Supplementary table 1 for "Mature sperm small RNA profile in the sparrow: implications for transgenerational effects of age on fitness"

### Sheet: miRNA_readcount.txt
name	a1	a2	a3	a4	a5	a6	a7	a8	a9	p1	p2	p3	p4	p5	p6	p7	p8
tgu-let-7a-1-3p	1	0	0	0	0	0	4	0	0	0	0	0	0	0	0	0	0
tgu-let-7a-2-3p	2	0	3	0	0	0	0	0	0	0	0	0	0	0	0	0	0
tgu-let-7a-4-3p	0	0	0	0	1	0	30	0	0	0	0	0	0	0	0	0	0
tgu-let-7a-5p	22741	1944	11093	1202	5816	3481	4117	161	188	576	1283	2393	251	450	163	813	3007
tgu-let-7b-3p	4	0	12	0	0	0	9	0	0	0	0	0	0	0	0	0	0
tgu-let-7b-5p	187	175	103	62	101	1032	157	4	141	8	36	17	0	132	0	100	69
tgu-let-7c-3p	0	0	0	0	0	0	0	0	0	1	0	0	0	0	0	0	0
tgu-let-7c-5p	236	258	75	66	38	110	62	2	0	7	25	57	1	0	55	0	83
tgu-let-7d-3p	5	0	2	0	1	0	0	0	0	0	0	0	0	0	0	0	0
tgu-let-7d-5p	99	1	14	0	10	1	15	1	0	2	3	0	0	1	0	1	6
tgu-let-7e-3p	1	0	0	0	0	0	4	0	0	0	0	0	0	0	0	0	0
tgu-let-7e-5p	5982	608	4657	614	1089	2934	1431	104	59	71	480	2607	186	331	67	401	1231
tgu-let-7f-3p	0	0	0	0	0	0	0	0	0	0	0	0	0	0	0	0	0
tgu-let-7f-5p	34435	753	10589	1593	5083	1660	4384	220	272	606	1158	2495	293	351	164	330	3489
tgu-let-7g-3p	0	0	0	0	0	0	0	0	0	0	0	0	0	0	0	0	0
tgu-let-7g-5p	549	128	181	44	120	109	350	6	65	119	53	36	0	42	0	1	68
tgu-let-7i-3p	0	0	0	0	0	0	0	1	0	0	0	0	0	0	0	0	0
tgu-let-7i-5p	2549	53	482	239	623	411	1232	29	0	200	515	251	0	46	0	0	245
tgu-miR-1-1-5p	0	0	0	0	0	0	0	0	0	0	0	0	0	0	0	0	0
tgu-miR-1-2-5p	0	0	0	0	0	0	0	0	0	0	0	0	0	0	0	0	0
tgu-miR-1-3p	5	0	0	51	0	0	0	0	0	0	0	0	0	0	0	0	5
tgu-miR-100-3p	0	0	0	0	0	0	2	0	0	0	0	0	0	0	0	0	0
tgu-miR-100-5p	275	384	91	32	63	3144	245	4	111	11	72	19	0	129	1	52	20
tgu-miR-101-1-5p	0	0	0	0	0	0	0	0	0	0	0	0	0	0	0	0	0
tgu-miR-101-2-5p	0	0	0	0	0	0	0	0	0	0	0	0	0	0	0	0	0
tgu-miR-101-3p	193	0	44	70	32	54	172	5	0	54	63	63	0	0	0	0	24
tgu-miR-103-3p	292	0	46	66	54	27	52	8	0	28	30	10	0	1	1	0	31
tgu-miR-103-5p	0	0	0	0	0	0	0	0	0	0	0	0	0	0	0	0	0
tgu-miR-106-3p	0	0	0	0	0	0	0	0	0	0	0	0	0	0	0	0	0
tgu-miR-106-5p	7	0	3	0	0	0	26	0	0	1	0	0	0	0	0	0	0
tgu-miR-107	71	0	9	22	5	9	13	2	0	3	8	0	0	1	1	0	10
tgu-miR-10a-3p	0	0	0	0	0	0	0	0	0	1	0	0	0	0	0	0	0
tgu-miR-10a-5p	39486	1034	5459	5214	4880	1298	24057	420	435	333	5212	7467	721	634	215	497	886
tgu-miR-122-3p	0	0	0	0	0	0	0	0	0	0	0	0	0	0	0	0	0
tgu-miR-122-5p	0	0	0	0	0	0	0	0	0	0	0	0	0	0	0	0	0
tgu-miR-124-3p	0	0	0	0	0	0	8	0	0	0	0	0	0	0	0	0	0
tgu-miR-124-5p	0	0	0	0	0	0	0	0	0	0	0	0	0	0	0	0	0
tgu-miR-125-1-3p	57	0	3	0	5	0	0	0	0	1	4	0	0	0	0	0	3
tgu-miR-125-2-3p	14	0	9	0	0	0	5	1	0	1	3	0	0	0	0	0	1
tgu-miR-125-5p	85	1	43	0	14	37	110	0	0	1	7	0	0	0	0	0	14
tgu-miR-126-3p	0	0	0	0	0	0	0	0	0	0	0	0	0	0	0	0	0
tgu-miR-126-5p	0	0	0	0	0	0	0	0	0	0	0	0	0	0	0	0	1
tgu-miR-128-1-5p	0	0	0	0	0	0	0	0	0	1	0	0	0	0	0	0	0
tgu-miR-128-2-5p	0	0	0	0	0	0	0	0	0	0	0	0	0	0	0	0	0
tgu-miR-128-3p	82	138	24	0	10	50	15	0	0	9	2	8	0	0	0	0	16
tgu-miR-129-3p	0	0	1	0	0	0	0	0	0	0	0	0	0	0	0	0	0
tgu-miR-129-5p	0	0	0	0	0	0	0	0	0	0	0	0	0	0	0	0	0
tgu-miR-130a-3p	77	0	26	0	11	0	43	0	0	1	12	0	0	0	0	0	6
tgu-miR-130a-5p	9	0	4	0	0	0	0	0	0	1	0	0	0	0	0	0	0
tgu-miR-130b-3p	68	0	4	0	14	0	43	1	0	8	6	0	0	0	0	0	7
tgu-miR-130b-5p	32	0	11	0	17	55	0	0	55	3	3	0	0	110	0	0	0
tgu-miR-130c-3p	168	0	56	103	59	0	50	4	0	7	16	0	0	0	0	0	34
tgu-miR-130c-5p	0	0	0	0	0	0	0	0	0	0	0	0	0	0	0	0	0
tgu-miR-1329-3p	0	0	0	0	0	0	0	0	0	0	0	0	0	0	0	0	0
tgu-miR-1329-5p	3	0	0	0	0	0	6	1	0	1	1	0	0	0	0	0	0
tgu-miR-133-3p	0	0	0	0	0	0	0	0	0	0	3	0	0	0	0	0	2
tgu-miR-133-5p	0	0	0	0	0	0	0	0	0	0	0	0	0	0	0	0	0
tgu-miR-135a-1-3p	0	0	0	0	0	0	0	0	0	0	0	0	0	0	0	0	0
tgu-miR-135a-2-3p	0	0	0	0	0	0	0	0	0	0	0	0	0	0	0	0	0
tgu-miR-135a-5p	0	0	0	0	0	0	0	0	0	0	0	0	0	0	0	0	0
tgu-miR-135b	0	0	0	0	0	0	0	0	0	0	0	0	0	0	0	0	0
tgu-miR-137-3p	0	0	0	0	0	0	0	0	0	1	1	0	0	0	0	0	0
tgu-miR-137-5p	0	0	0	0	0	0	0	0	0	0	0	0	0	0	0	0	0
tgu-miR-138-1-3p	4	0	0	0	0	0	0	0	0	0	2	0	0	0	0	0	0
tgu-miR-138-2-3p	0	0	0	0	0	0	0	0	0	0	0	0	0	0	0	0	0
tgu-miR-138-5p	7	0	0	0	0	0	0	0	0	0	0	0	0	0	0	0	0
tgu-miR-1388-3p	0	0	0	0	2	0	22	0	0	0	0	0	0	0	0	0	0
tgu-miR-1388-5p	175	0	2	25	24	0	59	3	0	8	12	25	0	0	0	0	6
tgu-miR-139-3p	0	0	0	0	0	0	0	0	0	0	0	0	0	0	0	0	0
tgu-miR-139-5p	0	0	0	0	0	0	6	0	0	0	1	0	0	0	0	0	0
tgu-miR-1397-3p	0	0	0	0	0	0	0	0	0	0	0	0	0	0	0	0	0
tgu-miR-1397-5p	0	0	0	0	0	0	0	0	0	0	0	0	0	0	0	0	0
tgu-miR-140-3p	488	310	54	0	63	5662	93	4	357	44	54	50	0	120	213	0	30
tgu-miR-140-5p	0	0	0	0	0	0	8	0	0	0	0	0	0	0	0	0	0
tgu-miR-142-3p	0	0	0	0	0	0	39	0	0	0	0	0	0	0	0	0	0
tgu-miR-142-5p	73	0	11	0	8	39	532	1	0	1	3	0	0	0	0	0	11
tgu-miR-144-3p	0	0	0	0	0	0	0	0	0	0	0	0	0	0	0	0	0
tgu-miR-144-5p	0	0	0	0	0	0	0	1	0	0	0	0	0	0	0	0	0
tgu-miR-1451-3p	0	0	0	0	0	0	0	0	0	0	0	0	0	0	0	0	0
tgu-miR-1451-5p	0	0	0	0	0	0	0	0	0	1	0	0	0	0	0	0	0
tgu-miR-1460	0	0	0	0	0	0	0	0	0	0	0	0	0	0	0	0	0
tgu-miR-1467-3p	23	0	6	0	13	0	7	0	0	1	2	0	0	0	0	0	5
tgu-miR-1467-5p	0	0	0	0	0	0	0	0	0	0	0	0	0	0	0	0	0
tgu-miR-146a-3p	52	1	3	0	1	26	43	0	2	3	1	8	1	1	1	0	2
tgu-miR-146a-5p	101043	4375	11488	5369	12235	100982	15447	547	10468	2623	9003	8887	424	4534	4346	2785	2180
tgu-miR-146b-3p	11	0	7	0	0	158	9	0	0	0	1	0	0	1	0	0	1
tgu-miR-146b-5p	1828	144	754	378	451	3222	2856	67	41	83	820	76	134	3	63	1	125
tgu-miR-146c	956	201	40	23	59	68	376	5	2	8	25	3	0	6	1	1	19
tgu-miR-147	0	0	0	0	0	0	17	0	0	0	0	0	0	0	0	0	0
tgu-miR-148a-3p	6214	984	2040	349	1841	7107	1347	53	352	673	1057	470	0	552	428	87	541
tgu-miR-148a-5p	0	0	0	0	0	0	0	0	0	0	0	0	0	0	0	0	0
tgu-miR-148b	0	0	0	0	0	0	0	0	0	0	0	0	0	0	0	0	0
tgu-miR-153-1-5p	0	0	0	0	0	0	0	0	0	0	0	0	0	0	0	0	0
tgu-miR-153-2-5p	0	0	0	0	0	0	0	0	0	0	0	0	0	0	0	0	0
tgu-miR-153-3p	6	0	0	0	0	0	0	0	0	2	0	0	0	0	0	0	4
tgu-miR-155-3p	0	0	0	0	0	0	0	0	0	0	0	0	0	0	0	0	0
tgu-miR-155-5p	6	0	0	0	0	0	7	0	0	0	0	0	0	0	0	0	0
tgu-miR-1559	8	0	0	0	0	0	7	0	0	0	0	4	0	0	0	0	0
tgu-miR-15a-3p	0	0	0	0	0	0	0	0	0	0	0	0	0	0	0	0	0
tgu-miR-15a-5p	6	0	3	0	0	0	10	0	0	1	5	11	0	0	0	0	0
tgu-miR-15b-3p	0	0	0	0	0	0	0	0	0	0	0	0	0	0	0	0	0
tgu-miR-15b-5p	10	0	1	0	3	0	18	0	0	3	0	0	0	0	0	0	0
tgu-miR-15c-3p	0	0	0	0	0	0	0	0	0	0	0	0	0	0	0	0	0
tgu-miR-15c-5p	18	0	1	0	16	0	42	1	0	5	2	0	0	0	0	0	1
tgu-miR-1641	0	0	2	0	4	0	0	0	0	0	0	0	0	0	0	0	0
tgu-miR-1662	40	0	39	30	7	0	7	0	0	0	2	0	0	0	0	0	4
tgu-miR-1669	0	0	0	0	0	0	0	0	0	0	0	0	0	0	0	0	0
tgu-miR-1677-3p	0	0	0	0	0	0	0	0	0	0	0	0	0	0	0	0	0
tgu-miR-1677-5p	0	0	0	0	0	0	8	0	0	0	0	0	0	0	0	0	0
tgu-miR-16a-3p	0	0	0	0	0	0	0	0	0	0	0	0	0	0	0	0	0
tgu-miR-16a-5p	17	0	5	46	14	5	231	0	0	2	2	0	22	0	0	0	3
tgu-miR-16b-3p	17	0	0	0	6	0	28	0	0	5	4	0	0	0	0	0	0
tgu-miR-16b-5p	267	0	41	46	62	41	294	4	0	21	21	7	22	1	0	0	19
tgu-miR-16c	0	0	0	0	3	0	0	0	0	1	3	6	0	0	0	0	1
tgu-miR-1729-3p	0	0	0	0	0	0	11	0	0	0	0	0	0	0	0	0	0
tgu-miR-1729-5p	7	0	0	0	0	0	0	0	0	0	0	0	0	0	0	0	0
tgu-miR-1743	0	0	0	0	0	0	0	0	0	0	0	0	0	0	0	0	0
tgu-miR-1744	0	0	0	0	0	0	0	0	0	0	0	0	0	0	0	0	0
tgu-miR-1756	0	0	0	0	0	0	0	0	0	0	0	0	0	0	0	0	0
tgu-miR-1759	0	0	0	0	0	0	0	0	0	0	0	0	0	0	0	0	0
tgu-miR-1781	0	0	0	0	0	0	0	0	0	0	0	0	0	0	0	0	0
tgu-miR-1784-3p	0	0	0	0	0	0	0	0	0	0	0	0	0	0	0	0	0
tgu-miR-1784-5p	0	0	0	0	0	0	0	0	0	0	0	0	0	0	0	0	0
tgu-miR-1788	0	0	0	0	0	0	0	0	0	0	0	0	0	0	0	0	0
tgu-miR-1789	0	0	0	0	0	0	0	0	0	0	0	0	0	0	0	0	0
tgu-miR-1791	0	0	0	0	0	0	0	0	0	0	0	0	0	0	0	0	0
tgu-miR-17a-3p	4	0	0	0	0	0	0	0	0	0	1	0	0	0	0	0	0
tgu-miR-17a-5p	5	0	6	0	0	0	28	0	0	3	3	0	0	0	0	0	0
tgu-miR-1803-3p	0	0	0	0	0	0	0	0	0	0	0	0	0	0	0	0	0
tgu-miR-1803-5p	0	0	0	0	0	0	0	0	0	0	0	0	0	0	0	0	0
tgu-miR-1805-3p	0	0	0	0	0	0	0	0	0	0	0	0	0	0	0	0	0
tgu-miR-1805-5p	0	0	0	0	0	0	0	0	0	0	0	0	0	0	0	0	0
tgu-miR-181a-1-3p	0	0	0	25	0	0	11	1	0	0	0	0	0	0	0	0	0
tgu-miR-181a-2-3p	56	0	15	0	0	0	19	0	0	11	6	40	0	0	0	0	2
tgu-miR-181a-5p	3700	176	258	268	455	19	1189	11	1	431	511	107	94	1	1	0	212
tgu-miR-181b-1-3p	0	0	0	0	0	0	0	0	0	0	0	0	0	0	0	0	0
tgu-miR-181b-2-3p	0	0	0	0	0	0	0	0	0	0	0	0	0	0	0	0	0
tgu-miR-181b-5p	45	0	12	0	3	0	28	1	0	9	13	0	0	0	0	0	5
tgu-miR-183	4	0	0	0	0	338	41	0	0	0	2	0	0	69	0	0	0
tgu-miR-184	107	6	11	41	0	228	0	5	44	2	16	32	0	0	0	0	6
tgu-miR-187-3p	0	0	0	0	0	0	0	0	0	0	0	0	0	0	0	0	0
tgu-miR-187-5p	0	0	0	0	0	0	0	0	0	0	0	0	0	0	0	0	0
tgu-miR-18a	0	0	0	0	0	0	7	0	0	0	3	0	0	0	0	0	0
tgu-miR-18b	14	0	0	0	0	0	11	0	0	1	4	0	0	0	0	0	0
tgu-miR-190-3p	0	0	0	0	0	0	0	0	0	0	0	0	0	0	0	0	0
tgu-miR-190-5p	0	0	0	0	0	0	0	0	0	0	0	0	0	0	0	0	0
tgu-miR-192	0	0	0	0	0	0	0	0	0	0	0	0	0	0	0	0	0
tgu-miR-193a-3p	0	0	0	0	0	1	0	0	0	0	0	0	0	0	0	0	0
tgu-miR-193a-5p	0	0	0	0	0	0	0	0	0	0	0	0	0	0	0	0	0
tgu-miR-193b-3p	0	0	0	0	0	0	0	0	0	0	0	0	0	0	0	0	0
tgu-miR-193b-5p	0	0	9	0	0	0	0	0	0	0	0	0	0	0	0	0	0
tgu-miR-194-3p	0	0	0	0	0	0	0	0	0	0	0	0	0	0	0	0	0
tgu-miR-194-5p	18	0	0	0	0	0	8	23	0	1	12	0	0	0	0	0	1
tgu-miR-196	15	0	8	0	11	0	22	1	0	2	1	5	0	0	0	0	3
tgu-miR-199-3p	6	0	5	10	0	19	11	1	0	1	3	0	0	0	0	0	2
tgu-miR-199-5p	0	0	0	0	0	55	0	0	0	1	0	0	0	0	0	0	0
tgu-miR-19a-3p	320	0	21	27	14	0	132	2	0	100	27	24	0	0	0	0	15
tgu-miR-19a-5p	0	0	0	0	0	0	0	0	0	0	0	0	0	0	0	0	0
tgu-miR-19b-1-5p	0	0	0	0	0	0	0	0	0	0	0	0	0	0	0	0	0
tgu-miR-19b-2-5p	0	0	0	0	0	0	0	0	0	0	0	0	0	0	0	0	0
tgu-miR-19b-3p	134	0	5	0	3	0	153	0	0	62	10	21	0	0	0	0	8
tgu-miR-200a-3p	489	0	118	12	42	62	317	6	0	24	77	11	0	1	0	0	44
tgu-miR-200a-5p	0	0	0	0	0	0	0	0	0	0	0	0	0	0	0	0	0
tgu-miR-200b-3p	78	0	24	0	29	0	67	3	0	12	43	0	0	0	0	0	10
tgu-miR-200b-5p	49	117	12	0	6	88	37	0	0	0	7	0	0	0	0	1	11
tgu-miR-202	0	0	0	0	0	0	0	0	0	0	0	0	0	0	0	0	0
tgu-miR-203-3p	1890	1	665	120	279	38	2217	20	16	262	351	210	1	20	2	2	201
tgu-miR-203-5p	0	0	0	0	0	0	6	0	0	0	0	0	0	0	0	0	0
tgu-miR-204	2036	0	39	26	99	33	1386	2	0	18	28	15	0	0	0	0	26
tgu-miR-205	0	0	0	0	4	0	0	0	0	0	0	0	0	0	0	0	0
tgu-miR-20a-3p	0	0	0	0	0	0	0	0	0	0	0	0	0	0	0	0	0
tgu-miR-20a-5p	19	0	10	0	6	0	38	0	0	8	4	0	0	0	0	0	4
tgu-miR-20b-3p	0	0	0	0	0	0	0	0	0	1	0	0	0	0	0	0	0
tgu-miR-20b-5p	11	0	0	0	4	0	11	0	0	4	1	0	0	0	0	0	0
tgu-miR-21-3p	133	0	13	0	0	0	7	23	0	2	10	12	0	0	35	0	6
tgu-miR-21-5p	7718	0	1742	271	1069	820	8832	157	50	408	852	149	109	30	48	0	630
tgu-miR-2131	0	0	0	0	0	0	0	0	0	0	0	0	0	0	0	0	0
tgu-miR-214-3p	0	0	0	0	0	0	0	0	0	0	0	0	0	0	0	0	0
tgu-miR-214-5p	0	0	0	0	0	0	0	0	0	0	0	0	0	0	0	0	0
tgu-miR-215-3p	0	0	0	0	0	0	0	0	0	0	0	0	0	0	0	0	0
tgu-miR-215-5p	134	40	11	1	10	0	32	929	1	9	294	1	0	1	1	0	11
tgu-miR-216a-3p	0	0	0	0	0	0	0	0	0	0	0	0	0	0	0	0	0
tgu-miR-216a-5p	0	0	0	0	0	0	0	0	0	0	0	0	0	0	0	0	0
tgu-miR-216b-3p	0	0	0	0	0	0	0	0	0	0	0	0	0	0	0	0	0
tgu-miR-216b-5p	0	0	0	0	0	0	0	0	0	0	0	0	0	0	0	0	0
tgu-miR-217-3p	0	0	0	0	0	0	0	0	0	0	0	0	0	0	0	0	0
tgu-miR-217-5p	0	0	0	0	0	0	0	0	0	0	0	0	0	0	0	0	0
tgu-miR-218-3p	0	0	0	0	0	0	0	0	0	0	0	0	0	0	0	0	0
tgu-miR-218-5p	0	0	0	0	0	0	0	0	0	0	0	0	0	0	0	0	0
tgu-miR-2188-3p	0	0	0	0	0	0	0	0	0	0	0	0	0	0	0	0	0
tgu-miR-2188-5p	5	0	0	0	0	32	4	0	0	0	0	0	0	0	0	0	0
tgu-miR-219a	0	0	0	0	0	0	0	0	0	0	0	0	0	0	0	0	0
tgu-miR-219b	0	0	0	0	0	0	0	0	0	0	0	0	0	0	0	0	0
tgu-miR-221-3p	296	0	120	0	99	46	528	0	0	60	121	36	0	0	0	0	61
tgu-miR-221-5p	50	984	30	0	10	4188	20	0	235	2	10	8	0	367	180	695	0
tgu-miR-222-3p	706	84	783	78	161	723	127	4	130	45	134	33	0	1	1	0	263
tgu-miR-222-5p	43	27	23	0	16	0	0	0	0	1	13	7	0	0	0	0	8
tgu-miR-223	52	0	4	0	0	111	888	2	0	0	0	0	0	0	0	0	3
tgu-miR-23-3p	199	0	61	41	41	85	934	1	0	8	24	0	0	0	0	0	22
tgu-miR-23-5p	0	0	0	0	0	0	0	0	0	0	0	0	0	0	0	0	0
tgu-miR-24-3p	78	0	10	22	21	118	18	1	0	6	17	11	0	0	0	0	6
tgu-miR-24-5p	0	0	0	0	0	0	0	0	0	0	0	0	0	0	0	0	0
tgu-miR-25	0	0	0	0	0	0	0	0	0	0	0	0	0	0	0	0	0
tgu-miR-26-3p	0	0	0	0	0	0	0	0	0	0	0	0	0	0	0	0	0
tgu-miR-26-5p	4168	74	1092	250	1140	382	2926	39	78	304	1009	103	88	26	1	2	429
tgu-miR-27-3p	1082	154	340	155	209	389	725	6	0	87	251	15	0	0	1	93	106
tgu-miR-27-5p	4	0	0	0	3	0	0	0	1	0	0	0	0	0	0	0	0
tgu-miR-2954-3p	1106	418	168	81	219	2573	635	2	234	22	146	44	0	0	174	1	60
tgu-miR-2954-5p	0	44	5	0	2	332	0	0	55	0	0	13	0	0	55	134	5
tgu-miR-2955-3p	0	0	0	0	0	0	0	0	0	0	0	0	0	0	0	0	0
tgu-miR-2955-5p	0	0	0	0	0	0	0	0	0	0	0	0	0	0	0	0	0
tgu-miR-2956	0	0	0	0	0	0	0	0	0	0	0	0	0	0	0	0	0
tgu-miR-2958	0	0	0	0	0	0	0	0	0	0	0	0	0	0	0	0	0
tgu-miR-2959	0	0	0	0	0	0	0	0	0	0	0	0	0	0	0	0	0
tgu-miR-2960	0	0	0	0	0	0	0	0	0	0	0	0	0	0	0	0	0
tgu-miR-2961	0	0	0	0	0	0	0	0	0	0	0	0	0	0	0	0	0
tgu-miR-2962-3p	18	0	4	0	1	39	5	0	0	0	1	0	0	0	0	0	0
tgu-miR-2962-5p	2	0	0	0	0	0	0	0	0	0	0	0	0	0	0	0	0
tgu-miR-2963-3p	0	0	0	0	0	0	0	0	0	0	0	0	0	0	0	0	0
tgu-miR-2963-5p	0	0	0	0	0	0	0	0	0	0	0	0	0	0	0	0	0
tgu-miR-2965	0	0	0	0	0	0	0	0	0	0	0	0	0	0	0	0	0
tgu-miR-2966	11	0	0	0	9	7	0	0	0	3	3	0	0	1	0	0	3
tgu-miR-2967	0	0	0	0	0	0	0	0	0	0	0	0	0	0	0	0	0
tgu-miR-2968	0	0	0	0	0	0	0	0	0	0	0	0	0	0	0	0	0
tgu-miR-2969	0	0	0	0	0	0	0	0	0	0	0	0	0	0	0	0	0
tgu-miR-2970-3p	0	0	0	0	0	49	0	0	0	0	0	0	0	0	0	0	0
tgu-miR-2970-5p	128	0	43	0	42	0	27	3	0	12	50	0	0	0	0	0	17
tgu-miR-2971	0	0	0	0	0	0	0	0	0	0	0	0	0	0	0	0	0
tgu-miR-2972	0	0	0	0	0	0	0	0	0	0	0	0	0	0	0	0	0
tgu-miR-2973-3p	0	0	0	0	0	0	0	0	0	0	0	0	0	0	0	0	0
tgu-miR-2973-5p	0	0	0	0	0	0	0	0	0	0	0	0	0	0	0	0	0
tgu-miR-2974	1	0	2	0	1	1	1	0	1	1	1	1	0	1	0	0	4
tgu-miR-2975	0	0	0	0	0	0	0	0	0	0	0	0	0	0	0	0	0
tgu-miR-2976	2	0	3	0	1	34	13	0	27	10	24	8	0	15	0	0	3
tgu-miR-2977	0	0	0	0	0	0	0	0	0	0	0	0	0	0	0	0	0
tgu-miR-2978	204	0	62	0	8	59	9	14	0	25	83	26	0	49	0	0	63
tgu-miR-2979-3p	0	0	0	0	0	0	0	0	0	0	0	0	0	0	0	0	0
tgu-miR-2979-5p	0	0	0	0	0	0	0	0	0	0	0	0	0	0	0	0	0
tgu-miR-2980	0	0	0	0	0	0	0	0	0	0	0	0	0	0	0	0	0
tgu-miR-2981	2	0	1	1	1	0	1	0	0	3	2	3	0	0	0	0	4
tgu-miR-2982	0	0	0	0	0	0	0	0	0	0	0	0	0	0	0	0	0
tgu-miR-2983	0	0	0	0	0	0	0	0	0	0	0	0	0	0	0	0	0
tgu-miR-2984-3p	0	0	0	0	0	0	0	0	0	0	0	0	0	0	0	0	0
tgu-miR-2984-5p	0	0	0	0	0	0	0	0	0	0	0	0	0	0	0	0	0
tgu-miR-2985	0	0	0	0	0	0	0	0	0	0	0	0	0	0	0	0	0
tgu-miR-2986	0	0	0	0	0	0	0	0	0	0	0	0	0	0	0	0	0
tgu-miR-2987-3p	0	0	0	0	0	0	0	0	0	0	0	0	0	0	0	0	0
tgu-miR-2987-5p	0	0	0	0	0	0	0	0	0	0	0	0	0	0	0	0	0
tgu-miR-2988	0	0	0	0	0	0	0	0	0	0	0	0	0	0	0	0	0
tgu-miR-2989	594	0	114	22	126	904	855	74	0	139	522	39	955	0	285	0	209
tgu-miR-2991	0	0	0	0	0	0	0	0	0	0	0	0	0	0	0	0	0
tgu-miR-2992	0	0	0	0	0	0	0	0	0	0	0	0	0	0	0	0	0
tgu-miR-2993	0	0	0	0	0	0	0	0	0	0	0	0	0	0	0	0	0
tgu-miR-2994	0	0	0	0	0	0	0	0	0	0	0	0	0	0	0	0	0
tgu-miR-2995	92	0	17	0	5	0	3	4	0	1	31	13	0	0	0	0	34
tgu-miR-2996	0	0	0	0	0	0	0	0	0	0	0	0	0	0	0	0	0
tgu-miR-2997-3p	0	0	0	0	0	0	0	0	0	0	0	0	0	0	0	0	0
tgu-miR-2997-5p	0	0	0	0	0	0	0	0	0	0	0	0	0	0	0	0	0
tgu-miR-29a-1-5p	0	0	0	0	0	0	0	0	0	0	0	0	0	0	0	0	0
tgu-miR-29a-2-5p	0	0	3	0	0	0	0	0	0	0	0	0	0	0	0	0	0
tgu-miR-29a-3p	13	0	0	0	1	0	104	0	0	1	3	0	0	0	0	0	4
tgu-miR-29b-1-5p	0	0	0	0	0	0	0	0	0	0	0	0	0	0	0	0	0
tgu-miR-29b-2-5p	0	0	0	0	0	0	0	0	0	0	0	0	0	0	0	0	0
tgu-miR-29b-3p	6	0	0	0	0	0	4	0	0	1	0	0	0	0	0	0	0
tgu-miR-301-3p	21	0	11	0	0	0	0	0	0	3	1	0	0	0	0	0	2
tgu-miR-301-5p	0	0	0	0	2	0	0	0	0	0	0	0	0	0	0	0	0
tgu-miR-30a-3p	0	0	0	0	0	0	0	0	0	0	0	0	0	0	0	0	0
tgu-miR-30a-5p	0	0	0	0	0	0	0	0	0	0	0	0	0	0	0	0	0
tgu-miR-30b-3p	217	1	36	6	54	168	16	0	1	10	36	36	0	88	0	101	11
tgu-miR-30b-5p	4966	0	525	249	473	101	6202	16	0	848	655	208	0	33	7	0	132
tgu-miR-30c-3p	40	0	5	0	0	0	0	0	0	1	0	0	0	0	0	0	1
tgu-miR-30c-5p	287	0	61	11	33	46	219	1	0	21	25	5	0	0	0	0	19
tgu-miR-30d-3p	2	0	1	0	1	0	0	0	0	1	1	0	0	0	0	0	0
tgu-miR-30d-5p	1664	37	355	229	232	579	1290	7	1	258	234	114	61	64	3	104	144
tgu-miR-30e	0	0	0	0	0	0	7	0	0	0	0	0	0	0	0	0	0
tgu-miR-31	328	0	31	0	21	41	61	4	0	14	24	7	0	0	0	117	33
tgu-miR-32	0	0	0	0	0	0	32	0	0	2	0	0	0	0	0	0	0
tgu-miR-33-3p	0	0	0	0	0	0	0	0	0	0	0	0	0	0	0	0	0
tgu-miR-33-5p	0	0	0	0	0	0	8	0	0	0	0	0	0	0	0	0	0
tgu-miR-338-3p	33	0	0	0	1	0	0	0	0	4	0	0	0	0	0	0	0
tgu-miR-338-5p	0	0	0	0	0	0	0	0	0	0	0	0	0	0	0	0	0
tgu-miR-34a	1	0	0	0	0	0	0	0	0	1	1	0	0	0	0	0	0
tgu-miR-34b	10	0	3	0	5	0	0	0	0	0	4	0	0	0	0	0	4
tgu-miR-34c-3p	0	0	0	0	0	0	0	0	0	0	0	0	0	0	0	0	0
tgu-miR-34c-5p	0	0	0	0	0	0	0	0	0	0	0	0	0	0	0	0	0
tgu-miR-363-3p	861	0	75	43	64	157	389	1	1	190	82	7	0	0	0	0	30
tgu-miR-363-5p	0	0	0	0	0	0	0	0	0	0	0	0	0	0	0	0	0
tgu-miR-365-1-5p	0	0	0	0	0	0	0	0	0	0	0	0	0	0	0	0	0
tgu-miR-365-2-5p	0	0	0	0	0	0	0	0	0	0	0	0	0	0	0	0	0
tgu-miR-365-3p	8	0	3	0	0	37	0	0	0	1	1	0	0	0	0	0	0
tgu-miR-367	0	0	0	0	0	0	0	0	0	0	0	0	0	0	0	0	0
tgu-miR-375	98	0	61	0	45	0	146	10	0	3	11	0	0	0	0	0	5
tgu-miR-383-3p	0	0	0	0	0	0	0	0	0	0	0	0	0	0	0	0	0
tgu-miR-383-5p	0	0	0	0	0	0	0	0	0	1	0	20	0	0	0	0	0
tgu-miR-425-3p	0	0	0	0	0	0	0	0	0	0	0	0	0	0	0	0	0
tgu-miR-425-5p	290	0	179	21	75	314	101	2	0	14	42	0	0	37	54	0	39
tgu-miR-451	0	0	8	0	0	20	0	0	0	0	2	0	0	0	0	0	2
tgu-miR-454-3p	89	0	40	0	10	0	9	1	0	11	8	0	0	0	0	0	16
tgu-miR-454-5p	0	0	0	0	0	0	0	0	0	0	0	0	0	0	0	0	0
tgu-miR-455-3p	0	0	0	0	0	0	0	0	0	0	1	0	0	0	0	0	0
tgu-miR-455-5p	0	0	0	0	0	0	0	0	0	0	0	0	0	0	0	0	1
tgu-miR-456-3p	140	0	53	1	54	0	56	2	0	15	33	20	82	0	1	0	27
tgu-miR-456-5p	0	0	0	0	0	0	0	0	0	0	0	0	0	0	0	0	0
tgu-miR-458-3p	0	0	0	0	0	0	0	0	0	0	0	0	0	0	0	0	0
tgu-miR-458-5p	0	0	0	0	0	0	0	0	0	0	0	0	0	0	0	0	0
tgu-miR-460a-3p	0	0	0	0	0	0	0	0	0	0	0	0	0	0	0	0	0
tgu-miR-460a-5p	0	0	0	0	0	0	0	0	0	0	0	0	0	0	0	0	0
tgu-miR-460b-3p	0	0	0	0	0	0	0	0	0	0	0	0	0	0	0	0	0
tgu-miR-460b-5p	0	0	5	0	0	0	0	0	0	0	0	0	0	0	0	0	0
tgu-miR-489-3p	0	0	0	0	0	0	0	0	0	0	0	0	0	0	0	0	0
tgu-miR-489-5p	0	0	0	0	0	0	0	0	0	0	0	0	0	0	0	0	0
tgu-miR-490-3p	0	0	0	0	0	0	0	0	0	0	0	0	0	0	0	0	0
tgu-miR-490-5p	0	0	0	0	0	0	0	0	0	0	0	0	0	0	0	0	0
tgu-miR-499-3p	2	0	0	0	0	0	0	0	0	1	0	0	0	0	0	0	0
tgu-miR-499-5p	1567	0	58	0	86	41	1415	1	45	206	204	60	0	1	0	0	24
tgu-miR-551-3p	0	0	0	0	0	0	0	0	0	0	0	0	0	0	0	0	0
tgu-miR-551-5p	5	0	0	0	0	0	0	0	0	0	0	0	0	0	0	0	0
tgu-miR-7-1-3p	4	0	0	0	0	0	7	0	0	0	0	0	0	0	0	0	0
tgu-miR-7-4-3p	0	0	0	0	0	0	0	0	0	0	1	0	0	0	0	0	0
tgu-miR-7-5p	30	0	16	0	8	0	26	1	0	17	17	0	0	0	0	0	2
tgu-miR-7643-3p	0	0	0	0	0	0	0	0	0	0	0	0	0	0	0	0	0
tgu-miR-7643-5p	0	0	0	0	0	0	0	0	0	0	0	0	0	0	0	0	0
tgu-miR-7644-3p	13	0	14	0	0	0	0	0	0	2	9	0	0	0	0	0	3
tgu-miR-7644-5p	11	0	7	0	0	0	0	8	0	0	5	0	0	0	0	0	3
tgu-miR-7645-3p	0	0	0	0	0	0	0	0	0	0	0	0	0	0	0	0	0
tgu-miR-7645-5p	0	0	0	0	0	0	0	0	0	0	0	0	0	0	0	0	0
tgu-miR-9-3p	0	0	0	0	0	0	0	0	0	0	0	0	0	0	0	0	0
tgu-miR-9-5p	6	0	0	0	0	0	10	0	0	1	5	0	0	0	0	0	0
tgu-miR-92-1-5p	0	0	3	0	3	0	0	0	0	0	0	0	0	0	0	0	0
tgu-miR-92-2-5p	11	0	2	0	0	0	0	0	0	0	0	0	0	0	0	0	1
tgu-miR-92-3p	19429	1065	5402	556	3575	4395	584	28	877	2492	1239	985	5	930	496	318	137281
tgu-miR-99-3p	0	0	0	0	0	0	0	0	0	0	0	0	0	0	0	0	0
tgu-miR-99-5p	19	0	3	0	1	2	27	0	0	0	1	0	0	0	0	0	3
