## Supplementary table 2 for "Mature sperm small RNA profile in the sparrow: implications for transgenerational effects of age on fitness"

### Sheet: mirdeep_readcount.txt
name	a1	a2	a3	a4	a5	a6	a7	a8	a9	p1	p2	p3	p4	p5	p6	p7	p8
CM004525.1_22621	6	0	0	0	0	0	4	0	0	1	1	0	0	0	0	0	0
CM004525.1_22623	2	0	0	0	0	0	47	0	0	1	0	0	0	0	0	0	2
CM004525.1_23174	0	0	0	0	0	0	5	0	0	0	0	0	0	0	0	0	0
CM004525.1_23306	0	0	7	0	0	0	0	0	0	0	0	0	0	0	0	0	0
CM004525.1_23449	11179	1355	8045	666	3384	2011	2734	96	107	444	879	1098	185	285	153	632	2310
CM004525.1_23450	12323	1597	8927	768	3821	3080	3049	108	184	491	959	1271	185	406	153	632	2510
CM004525.1_23476	0	0	0	0	0	0	0	0	0	0	0	0	0	0	0	0	0
CM004525.1_23509	0	0	0	26	0	0	0	0	0	0	0	0	0	0	0	0	0
CM004525.1_23515	23	161	23	16	62	313	28	2	225	60	103	20	0	298	27	102	58
CM004525.1_23651	0	0	0	0	0	0	0	0	0	0	0	0	0	0	0	0	0
CM004525.1_23801	2500	58	478	251	628	370	1189	26	0	196	500	256	0	45	0	0	235
CM004525.1_23862	122	997	243	310	335	1763	57	14	1415	232	529	1308	0	2816	1020	237	690
CM004525.1_23964	0	0	0	0	0	31	0	0	0	0	0	0	0	0	0	0	0
CM004525.1_23974	1	0	2	0	7	0	0	0	0	0	4	0	0	0	0	0	3
CM004525.1_24300	4	0	35	13	32	34	0	0	0	25	28	46	0	0	40	0	58
CM004525.1_24349	0	0	0	0	0	16	0	0	0	0	0	0	0	0	0	0	0
CM004527.1_29693	0	0	0	0	1	0	9	0	0	0	0	0	0	0	0	0	0
CM004527.1_29820	11	0	3	0	5	0	0	0	0	1	0	0	0	0	0	0	0
CM004527.1_29872	0	0	0	0	0	0	0	0	0	0	0	0	0	0	42	0	0
CM004527.1_30088	12	0	3	0	0	0	0	2	0	6	30	0	0	0	0	0	0
CM004527.1_30103	0	0	0	0	0	0	11	0	0	0	0	0	0	0	0	0	0
CM004527.1_30197	3	0	0	0	0	0	0	0	0	0	0	0	0	0	0	0	0
CM004527.1_30389	0	0	0	0	0	35	0	0	0	0	0	0	0	0	0	0	0
CM004527.1_30595	0	0	0	0	0	0	8	0	0	1	0	0	0	0	0	0	0
CM004527.1_30750	0	0	0	0	0	0	0	0	0	0	2	34	0	60	0	0	2
CM004527.1_30814	0	0	6	0	0	0	0	0	0	1	0	0	0	0	0	0	1
CM004527.1_30872	29	0	12	23	15	37	7	0	0	3	0	0	0	0	0	0	2
CM004527.1_30874	148	0	57	25	22	1	34	3	0	12	32	15	0	0	0	0	18
CM004527.1_30876	20	0	3	0	7	0	20	0	0	1	0	0	0	0	0	0	1
CM004527.1_30942	0	0	0	0	0	30	0	0	0	0	0	0	0	0	0	0	0
CM004527.1_30953	0	0	0	0	0	0	0	0	0	0	0	0	0	0	108	0	2
CM004527.1_30953.1	0	0	0	0	0	0	0	0	0	0	0	0	0	0	54	0	1
CM004527.1_30969	0	0	0	0	0	0	11	0	0	1	3	0	0	0	0	0	0
CM004527.1_31178	183	0	13	0	10	0	21	0	0	16	59	33	0	0	0	0	21
CM004527.1_31201	155	0	19	0	15	40	36	2	0	9	7	7	0	0	0	2	17
CM004527.1_31257	0	0	0	20	0	0	0	0	0	3	0	0	0	0	0	0	0
CM004527.1_31287	0	0	0	0	0	41	0	0	0	0	0	0	0	0	0	0	0
CM004527.1_31461	6	0	0	0	0	0	0	0	0	0	0	0	0	0	0	0	0
CM004527.1_31465	14	0	0	0	0	0	0	0	0	0	0	0	0	0	0	0	0
CM004527.1_31489	0	0	0	0	2	0	0	0	103	2	1	0	0	0	0	0	0
CM004527.1_31519	30	0	16	0	7	0	26	1	0	17	16	0	0	0	0	0	2
CM004527.1_31704	254	0	51	0	34	39	72	3	0	48	43	66	0	0	0	0	18
CM004527.1_31800	0	0	0	0	0	39	0	0	0	0	0	0	0	0	0	0	0
CM004527.1_31828	0	0	0	0	0	0	0	0	0	0	0	0	0	0	0	0	0
CM004528.1_1059	5	0	7	0	2	19	0	0	81	4	8	0	0	39	0	0	9
CM004528.1_1067	0	0	4	0	0	0	0	0	0	0	0	0	0	0	0	0	0
CM004528.1_1083	0	0	3	0	7	0	0	0	0	8	7	9	0	0	0	0	0
CM004528.1_109	0	0	0	0	0	0	0	0	0	0	5	0	0	0	0	0	1
CM004528.1_1215	186	83	181	18	89	433	43	3	129	7	44	0	0	0	0	0	69
CM004528.1_1218	54	980	30	0	3	3989	0	0	168	3	9	8	0	368	182	573	0
CM004528.1_1314	0	0	0	0	0	0	0	0	0	0	0	0	0	65	0	0	1
CM004528.1_1441	0	2	12	0	4	39	13	0	5	16	25	9	0	8	5	0	28
CM004528.1_1531	6	0	0	0	0	0	7	0	0	0	0	0	0	0	0	0	0
CM004528.1_1551	48	0	4	0	4	0	0	0	0	1	3	0	0	0	0	0	1
CM004528.1_1552	41	0	0	0	4	0	0	0	0	0	3	0	0	0	0	0	1
CM004528.1_1553	412	453	162	124	117	937	193	6	107	15	54	70	1	125	0	13	156
CM004528.1_1555	0	0	0	0	1	4	12	0	0	0	0	0	0	0	0	0	0
CM004528.1_1615	0	0	0	0	0	0	15	0	0	0	0	0	0	0	0	0	0
CM004528.1_1643	0	0	0	0	0	48	0	0	0	0	0	0	0	0	0	0	0
CM004528.1_1759	1	2	1	2	1	69	2	1	2	1	0	0	0	1	0	0	2
CM004528.1_1851	0	0	0	0	0	33	0	0	0	0	0	0	0	0	0	0	0
CM004528.1_1990	0	0	0	0	0	44	0	0	0	0	0	0	0	0	0	0	0
CM004528.1_2040	0	0	0	0	0	0	0	0	0	0	0	0	0	40	0	0	0
CM004528.1_2041	11	0	0	0	0	4	14	0	0	0	0	0	0	0	0	0	0
CM004528.1_2043	2	0	3	0	0	0	0	0	0	1	5	12	0	0	0	0	0
CM004528.1_2105	0	0	0	0	0	47	0	0	53	0	0	0	0	0	0	0	0
CM004528.1_2390	34	1	29	30	38	81	30	3	109	18	100	40	78	0	25	0	63
CM004528.1_2423	9	102	3	0	9	0	5	0	0	1	1	0	0	0	0	0	1
CM004528.1_2492	0	0	0	0	0	0	0	0	0	0	0	10	0	0	0	0	0
CM004528.1_2508	0	0	0	0	7	0	0	0	40	2	0	0	0	0	0	0	4
CM004528.1_252	0	0	0	0	0	33	0	0	0	0	0	0	0	0	0	0	0
CM004528.1_2540	0	0	0	0	0	0	0	0	0	0	1	0	0	0	0	0	1
CM004528.1_2559	0	0	0	0	0	0	10	0	0	0	0	0	0	0	0	0	0
CM004528.1_554	0	0	0	0	3	0	0	0	0	0	0	0	0	0	0	0	0
CM004528.1_613	0	0	0	0	0	44	0	0	0	0	0	0	0	0	0	0	0
CM004528.1_786	12	0	6	0	0	0	47	0	0	2	3	0	0	0	0	0	0
CM004528.1_788	12	0	0	0	0	0	16	0	0	0	3	0	0	0	0	0	0
CM004528.1_789	34	0	1	32	0	0	13	0	0	9	3	0	0	0	0	0	0
CM004528.1_792	2	0	10	0	6	0	23	0	0	3	2	0	0	0	0	0	1
CM004528.1_793	5	0	1	0	1	0	18	0	0	6	1	0	0	0	0	0	2
CM004528.1_795	13501	733	3826	405	2590	3621	426	22	631	1801	871	658	4	542	355	176	127903
CM004528.1_80	0	0	0	0	0	0	5	0	0	0	1	0	0	0	0	0	0
CM004528.1_85	18	0	0	28	2	0	0	0	0	0	0	0	0	0	0	0	85
CM004528.1_887	0	1	2	0	5	1197	465	0	48	2	1	1	0	1	2	0	0
CM004528.1_981	0	0	0	0	0	0	0	0	0	0	0	15	0	0	0	0	1
CM004528.1_986	0	0	0	0	0	0	33	0	0	0	0	0	0	0	0	0	0
CM004529.1_3089	0	0	6	0	11	0	0	0	0	0	1	0	0	0	0	0	2
CM004529.1_3374	3	0	5	15	4	0	0	0	0	0	0	0	0	0	0	0	0
CM004529.1_3492	0	0	0	0	0	0	0	0	0	0	0	15	0	0	0	0	0
CM004529.1_3707	0	0	0	0	0	0	0	0	43	0	0	0	0	0	0	0	0
CM004529.1_3871	7	324	9	0	3	373	0	0	541	13	22	13	0	237	52	0	12
CM004529.1_4102	0	0	0	0	0	40	0	0	0	0	0	0	0	0	0	0	0
CM004529.1_4191	4	0	0	0	0	0	0	0	0	0	2	0	0	0	0	0	0
CM004529.1_4252	30	0	16	0	18	0	33	1	0	4	4	10	0	0	0	0	3
CM004529.1_4257	5734	982	1868	343	1627	6272	848	46	239	631	952	419	0	498	425	86	499
CM004529.1_4261	0	0	1	0	0	0	0	0	0	4	4	0	0	0	0	0	0
CM004529.1_4353	5	0	14	0	13	0	0	0	0	3	2	0	0	0	0	0	1
CM004529.1_4575	8	0	0	0	0	0	0	0	0	3	0	0	0	0	0	0	0
CM004529.1_4624	33	0	39	30	7	0	7	0	0	0	2	0	0	0	0	0	3
CM004529.1_4634	0	0	4	0	0	45	0	0	0	1	5	12	0	0	0	0	7
CM004529.1_4703	0	0	0	0	0	38	0	0	0	0	0	0	0	0	0	0	0
CM004529.1_4826	1	0	0	0	2	0	0	0	0	0	3	0	0	0	0	0	4
CM004529.1_4979	577	37	218	0	108	330	448	4	1	81	98	47	61	62	0	103	105
CM004529.1_5023	0	0	0	0	0	40	0	0	0	0	0	0	0	0	0	0	0
CM004529.1_5091	0	0	4	0	4	0	0	0	0	1	4	0	0	0	0	0	1
CM004529.1_5095	0	0	0	0	0	0	0	0	0	0	0	0	0	29	0	0	0
CM004529.1_5145	126	1043	241	310	341	1674	60	13	1338	230	529	1260	0	2615	1067	237	697
CM004529.1_5312	0	0	0	0	0	0	8	0	0	0	0	0	0	0	0	0	0
CM004529.1_5394	0	0	12	0	3	0	0	0	0	0	0	0	0	0	0	0	1
CM004529.1_5418	0	0	0	0	0	33	0	0	0	0	0	0	0	0	0	0	0
CM004529.1_5456	1	0	0	51	0	0	0	0	0	0	0	0	0	0	0	0	3
CM004529.1_5767	0	0	0	0	0	0	0	0	0	0	0	17	0	0	0	0	1
CM004529.1_5805	4	0	6	0	5	0	0	0	0	9	11	9	0	0	0	0	4
CM004529.1_5806	4	0	6	0	5	0	0	0	0	9	11	9	0	0	0	0	4
CM004529.1_5945	0	0	0	0	1	0	6	0	0	0	0	0	0	0	0	0	0
CM004529.1_5973	0	0	0	0	0	0	0	0	0	0	3	0	0	0	0	0	0
CM004529.1_6009	0	0	0	0	0	0	11	0	0	0	0	0	0	0	0	0	0
CM004529.1_6034	82	0	24	0	8	50	15	0	0	9	2	0	0	0	0	0	16
CM004529.1_6115	0	0	0	0	0	0	0	0	0	0	12	0	0	0	0	0	0
CM004529.1_6121	520	0	31	83	8	0	0	1	0	5	18	36	0	0	1	0	45
CM004529.1_6204	0	0	0	0	0	43	0	0	0	0	0	0	0	0	0	0	0
CM004529.1_6218	3	0	0	0	0	0	0	0	0	0	1	0	0	0	0	0	3
CM004529.1_6229	14	0	10	0	5	0	15	1	0	0	8	0	0	0	0	0	0
CM004529.1_6491	8	0	0	0	0	0	0	0	0	3	0	0	0	0	0	0	0
CM004529.1_6492	8	0	0	0	0	0	0	0	0	3	0	0	0	0	0	0	0
CM004529.1_6512	0	0	0	0	0	0	0	0	4	1	5	0	0	0	0	0	0
CM004529.1_6513	3910	73	994	215	1087	380	2759	36	78	282	936	101	86	25	1	1	398
CM004529.1_6575	0	0	0	0	0	0	0	0	0	0	3	8	0	0	3	0	0
CM004530.1_6642	0	0	0	0	4	0	0	0	0	0	0	0	0	0	0	0	0
CM004530.1_6681	0	0	0	0	0	0	11	0	0	0	0	0	0	0	0	0	0
CM004530.1_6702	6	0	45	13	45	34	0	0	0	29	31	46	0	0	40	0	66
CM004530.1_6704	35	0	10	269	17	0	11	0	0	0	1	0	0	1	0	0	25
CM004530.1_6812	0	0	0	0	0	42	0	0	0	0	0	0	0	0	0	0	0
CM004530.1_6953	29	0	42	22	97	0	6	2	0	34	82	22	0	0	0	0	116
CM004530.1_7000	0	0	0	0	0	55	0	0	0	0	0	0	0	0	0	0	0
CM004530.1_7182	0	0	1	0	1	0	0	0	0	1	5	0	0	58	0	0	0
CM004530.1_7310	0	0	0	0	0	0	0	0	0	0	0	0	0	44	0	0	1
CM004530.1_7316	19	53	63	18	53	56	0	2	0	40	98	123	0	38	0	0	136
CM004530.1_7628	1510	0	369	109	163	39	1002	10	0	195	202	64	0	0	0	0	84
CM004530.1_7630	482	0	114	22	59	6	186	0	0	36	40	9	0	0	0	0	37
CM004530.1_7665	5	0	0	0	3	0	0	0	0	0	0	0	0	0	0	0	0
CM004530.1_7679	1	0	0	0	0	0	0	0	0	0	1	0	0	47	0	0	0
CM004530.1_7766	3	0	0	0	0	0	6	1	0	1	0	0	0	0	0	0	0
CM004530.1_7964	0	0	0	0	0	0	10	0	0	0	0	0	0	0	0	0	0
CM004530.1_7973	0	0	0	0	0	0	0	0	0	0	4	0	0	0	0	0	0
CM004530.1_7975	6	0	45	13	45	34	0	0	0	29	31	46	0	0	40	0	66
CM004530.1_7976	6	0	45	13	45	34	0	0	0	29	31	46	0	0	40	0	66
CM004530.1_8138	0	0	0	0	0	37	0	0	0	0	0	0	0	0	0	0	0
CM004530.1_8141	5	0	0	0	0	0	0	0	0	0	0	0	0	0	0	0	0
CM004530.1_8165	0	0	0	0	0	0	0	0	0	0	0	14	0	0	0	0	0
CM004530.1_8172	0	0	0	0	0	0	0	0	51	0	0	0	0	0	0	0	0
CM004530.1_8236	0	0	0	0	0	24	0	0	0	0	0	0	0	0	0	0	0
CM004530.1_8292	90	0	36	1	37	0	31	1	0	13	26	21	0	0	0	0	22
CM004530.1_8475	0	0	9	0	11	0	6	0	0	4	9	5	0	0	0	0	16
CM004530.1_8529	65	1	0	0	0	0	29	219	0	2	59	0	0	0	0	0	0
CM004530.1_8531	17	0	0	0	0	0	0	11	0	0	1	0	0	0	0	0	0
CM004530.1_8597	0	0	0	0	0	36	0	0	1	0	0	0	0	0	0	0	0
CM004530.1_8693	42	0	1	143	17	0	1	2	0	2	1	1	3	0	0	0	3
CM004530.1_8924	0	0	0	0	0	0	0	0	0	2	1	0	0	0	0	0	0
CM004530.1_9226	0	0	0	0	0	0	0	0	0	0	0	12	0	0	0	0	0
CM004530.1_9270	0	0	0	0	0	44	0	0	0	0	0	0	0	0	0	0	0
CM004530.1_9352	0	0	3	0	0	0	8	0	0	0	0	0	0	0	0	0	0
CM004530.1_9472	0	0	0	0	0	0	7	0	0	0	0	0	0	0	0	0	0
CM004531.1_10135	0	0	7	0	7	0	0	0	0	0	2	0	0	2	0	0	2
CM004531.1_10172	0	0	0	0	0	47	0	0	0	0	0	0	0	0	0	0	0
CM004531.1_10252	5	0	18	0	25	247	14	0	331	11	39	23	0	160	217	0	22
CM004531.1_10322	84470	3530	9685	4559	10508	52423	6563	483	6254	2068	7722	7947	288	3349	3180	1197	1622
CM004531.1_10331	40	0	0	22	2	0	0	0	0	2	3	0	0	1	0	0	0
CM004531.1_10418	125	62	380	181	496	213	30	17	430	234	724	813	0	1067	391	4	764
CM004531.1_10487	6	0	0	0	0	0	0	0	0	0	0	12	0	0	0	0	0
CM004531.1_10810	0	0	0	0	8	0	0	0	0	2	9	0	0	0	0	0	7
CM004531.1_10961	29	0	190	60	166	0	9	0	0	18	114	39	0	0	52	92	285
CM004531.1_10999	0	0	0	0	0	0	0	0	0	0	0	20	0	0	0	0	0
CM004531.1_11076	0	0	0	0	0	0	0	0	0	0	12	0	0	0	0	0	2
CM004531.1_11178	10	1	0	28	0	0	2	1	0	0	0	0	0	0	0	0	0
CM004531.1_11185	1	0	0	0	0	0	0	0	0	0	0	0	0	0	51	0	0
CM004531.1_9607	3	0	0	0	0	0	0	0	0	0	0	0	0	0	0	0	0
CM004531.1_9766	0	54	1	0	2	2	5	2	1	10	46	0	0	0	54	0	11
CM004532.1_11588	1	0	3	0	0	0	27	0	0	0	4	0	0	0	0	0	0
CM004532.1_11770	0	0	0	0	0	0	0	0	50	0	0	0	0	0	0	0	2
CM004532.1_11832	0	0	0	0	0	23	0	0	0	0	0	0	0	0	0	0	0
CM004532.1_11907	0	0	0	0	0	0	16	0	0	0	0	0	0	0	0	0	0
CM004532.1_11965	0	0	2	18	6	48	3	0	0	8	5	9	0	0	10	0	6
CM004532.1_12101	0	0	1	0	0	0	0	0	0	0	6	0	0	0	0	0	2
CM004532.1_12185	0	1	1	0	2	0	0	0	0	1	10	9	0	96	0	0	7
CM004532.1_12196	106	0	46	264	40	0	0	1	0	0	0	0	1	0	0	0	26
CM004532.1_12207	0	0	0	0	0	0	11	0	0	0	0	0	0	0	0	0	0
CM004532.1_12211	9	0	0	0	0	0	0	0	0	0	0	0	0	0	0	0	0
CM004532.1_12327	5	0	3	0	0	0	0	0	92	0	0	1	0	0	0	0	1
CM004532.1_12383	0	0	0	19	0	0	0	0	0	0	0	0	0	0	0	0	2
CM004532.1_12601	0	0	0	0	0	0	0	0	3	0	0	0	0	0	0	0	0
CM004532.1_12605	0	0	0	0	0	16	0	0	0	0	0	0	0	0	0	0	0
CM004532.1_12782	0	0	1	0	0	38	0	0	0	0	0	0	0	0	0	0	0
CM004532.1_13090	1622	1	799	105	326	113	1019	20	51	229	279	66	1	61	1	0	202
CM004532.1_13261	0	0	11	10	0	0	6	0	0	1	0	0	0	0	0	0	0
CM004532.1_13302	5	0	0	0	0	0	0	0	0	0	0	0	0	0	0	0	0
CM004532.1_13319	9	0	0	0	0	34	4	0	0	1	0	0	0	0	0	0	1
CM004533.1_13489	0	0	17	0	44	37	45	0	0	17	29	90	1	59	0	0	33
CM004533.1_13736	1798	145	748	395	446	3175	2775	63	44	85	787	74	144	9	64	1	120
CM004533.1_13803	1	0	4	2	5	6	7	1	4	7	3	1	2	3	7	4	3
CM004533.1_13825	0	0	0	0	6	0	0	4	0	16	4	0	0	0	0	0	0
CM004533.1_14074	84	78	222	59	273	0	95	6	0	79	174	403	0	0	0	0	386
CM004533.1_14164	40	0	0	22	2	0	0	0	0	2	3	0	0	1	0	0	0
CM004533.1_14199	0	73	0	0	0	44	0	0	107	1	2	6	0	54	109	0	1
CM004533.1_14234	1	0	0	0	1	0	0	0	50	3	1	7	0	0	0	0	5
CM004533.1_14466	0	0	0	0	0	0	0	0	0	0	3	10	0	0	0	0	0
CM004534.1_14527	0	0	0	0	0	0	8	0	0	0	0	0	0	0	0	0	0
CM004534.1_14641	0	0	7	0	3	0	0	0	0	1	4	0	0	0	0	0	1
CM004534.1_14666	0	0	0	0	0	0	0	0	0	5	0	0	0	0	0	0	3
CM004534.1_14789	0	0	0	0	0	0	0	0	0	1	0	0	0	0	0	0	4
CM004534.1_14795	37	0	21	0	10	0	0	4	0	2	5	0	0	0	0	0	3
CM004534.1_14883	0	0	0	0	0	0	0	0	0	0	0	11	0	0	0	0	1
CM004534.1_14884	0	0	0	0	0	0	0	0	0	0	0	11	0	0	0	0	1
CM004534.1_14901	82	0	24	0	8	50	15	0	0	9	2	0	0	0	0	0	16
CM004534.1_14927	13	0	1	0	0	0	0	0	0	0	0	0	0	0	0	0	1
CM004534.1_14932	21	0	0	0	5	0	0	1	0	0	1	0	0	0	0	0	1
CM004534.1_14990	3	0	0	0	4	35	0	0	0	1	0	9	0	0	52	0	1
CM004534.1_15003	2	0	0	0	0	44	0	0	0	1	4	0	0	0	0	0	4
CM004534.1_15018	0	1	0	0	0	0	0	0	0	0	0	14	0	0	0	0	0
CM004534.1_15175	4	0	0	0	0	0	0	0	0	0	0	0	0	108	53	0	3
CM004534.1_15205	31148	277	4262	4024	3420	944	19485	326	227	218	3113	6346	522	280	92	100	532
CM004534.1_15265	3910	73	994	215	1087	380	2759	36	78	282	936	101	86	25	1	1	398
CM004534.1_15407	19	0	41	14	54	36	0	1	1	20	88	29	0	2	75	0	129
CM004534.1_15433	13	0	0	0	5	0	0	1	0	0	0	0	0	0	0	0	0
CM004534.1_15501	0	0	0	0	4	0	0	1	0	0	0	0	0	0	63	0	0
CM004535.1_15530	0	0	0	0	0	0	17	0	0	0	0	0	0	0	0	0	0
CM004535.1_15579	0	0	0	0	0	0	0	0	0	0	0	13	0	0	0	0	1
CM004535.1_15636	0	0	0	0	0	26	0	0	0	0	1	0	0	0	0	0	0
CM004535.1_15845	0	0	0	0	0	33	0	0	0	0	0	0	0	0	0	0	0
CM004535.1_15939	12	0	10	20	0	0	22	2	0	2	5	0	0	0	0	0	4
CM004535.1_15952	0	0	5	0	0	0	8	0	0	1	3	0	0	45	0	0	1
CM004535.1_16036	0	142	6	0	0	91	0	0	136	2	1	15	0	430	1	0	3
CM004535.1_16041	0	0	3	0	6	0	1	0	7	1	2	26	0	1	0	0	14
CM004535.1_16062	0	0	12	0	2	0	0	0	0	1	19	0	0	0	0	0	3
CM004535.1_16083	0	0	0	0	0	0	0	0	0	1	1	13	0	0	0	0	0
CM004535.1_16110	0	144	7	0	0	93	0	0	139	2	1	15	0	430	6	0	3
CM004535.1_16444	0	96	2	0	0	0	0	0	0	1	0	0	0	0	0	0	5
CM004535.1_16562	4	0	7	0	2	0	19	0	0	1	1	6	0	0	0	0	2
CM004535.1_16602	254	0	51	0	34	39	72	3	0	48	43	66	0	0	0	0	18
CM004535.1_16619	19	0	4	0	0	0	11	1	0	5	6	0	0	0	0	0	2
CM004535.1_16621	3248	176	217	173	361	19	1021	10	1	348	430	99	93	0	0	0	167
CM004535.1_16937	0	0	0	0	0	0	0	0	0	0	0	0	0	51	0	0	0
CM004535.1_16961	0	144	7	0	0	93	0	0	139	2	1	15	0	430	6	0	3
CM004535.1_16973	0	0	0	0	0	36	0	0	0	0	0	0	0	0	0	0	0
CM004535.1_16983	0	0	0	16	0	0	0	1	0	0	2	0	0	0	0	0	0
CM004535.1_17110	292	0	37	0	26	49	143	0	1	137	39	7	0	0	0	0	22
CM004535.1_17112	13501	733	3826	405	2590	3621	426	22	631	1801	871	658	4	542	355	176	127903
CM004535.1_17114	5	0	1	0	1	0	18	0	0	6	1	0	0	0	0	0	2
CM004535.1_17115	9	0	0	0	2	0	6	0	0	2	1	0	0	0	0	0	0
CM004535.1_17117	13	0	0	0	0	0	11	0	0	1	4	0	0	0	0	0	0
CM004535.1_17118	12	0	0	0	0	0	9	0	0	0	0	0	0	0	0	0	0
CM004535.1_17121	8	0	0	0	0	0	24	0	0	1	0	0	0	0	0	0	1
CM004535.1_17192	0	54	0	0	2	0	0	0	0	1	6	0	0	0	0	0	9
CM004536.1_17223	0	0	0	0	0	0	0	0	0	0	0	0	0	58	0	0	0
CM004536.1_17257	0	0	0	0	0	54	0	0	0	1	0	0	0	0	0	0	0
CM004536.1_17260	210	0	23	0	40	44	92	3	0	14	19	7	0	1	0	0	15
CM004536.1_17291	0	0	0	0	0	0	0	0	0	0	0	0	0	0	0	0	0
CM004536.1_17298	4	0	0	0	0	0	0	0	0	2	0	0	0	0	0	0	1
CM004536.1_17721	0	0	0	27	0	0	0	0	0	0	0	0	0	0	0	0	0
CM004536.1_17866	0	0	0	0	0	0	0	0	0	0	0	1	0	0	0	0	0
CM004536.1_17912	0	0	0	0	0	0	0	0	0	0	0	0	0	54	0	0	0
CM004536.1_17934	0	0	0	0	0	0	8	0	0	0	0	0	0	0	0	0	0
CM004536.1_17950	0	0	0	21	0	0	0	0	0	0	0	0	0	0	0	0	0
CM004537.1_18091	0	0	5	0	1	0	0	0	0	0	1	11	0	0	0	0	14
CM004537.1_18102	0	0	0	0	0	0	0	0	0	0	2	8	0	0	0	0	0
CM004537.1_18137	0	0	0	0	0	32	0	0	0	0	0	0	0	0	0	0	0
CM004537.1_18253	4	0	0	0	0	0	0	0	0	0	0	0	0	0	0	0	0
CM004537.1_18263	0	96	2	0	0	0	0	0	0	0	0	0	0	0	0	0	0
CM004537.1_18346	0	0	0	0	0	30	0	0	0	0	0	0	0	0	0	0	0
CM004537.1_18461	8	0	26	32	18	33	0	1	0	18	12	25	0	44	40	0	45
CM004537.1_18462	7	0	24	32	20	33	0	1	0	16	12	25	0	44	40	0	45
CM004537.1_18515	7	0	0	0	0	0	0	0	0	0	0	0	0	0	0	0	0
CM004537.1_18533	1948	0	27	26	98	33	1361	3	0	17	28	15	0	1	0	0	25
CM004537.1_18665	0	0	0	0	0	0	11	0	0	1	3	0	0	0	0	0	0
CM004537.1_18666	0	0	0	0	0	0	11	0	0	1	3	0	0	0	0	0	0
CM004537.1_18697	30	0	16	0	7	0	26	1	0	17	16	0	0	0	0	0	2
CM004537.1_18781	0	0	0	0	0	0	9	0	0	1	6	0	0	0	0	0	6
CM004537.1_18827	122	997	243	310	335	1763	57	14	1415	232	529	1308	0	2816	1020	237	690
CM004537.1_18827.1	250	1994	507	640	700	3563	117	28	2926	471	1075	2688	0	5677	2085	474	1405
CM004537.1_18828	122	997	243	310	335	1763	57	14	1415	232	529	1308	0	2816	1020	237	690
CM004537.1_18828.1	162	1094	298	310	410	1803	83	17	1506	282	694	1419	0	2816	1082	237	891
CM004537.1_18828.2	250	1994	507	640	700	3563	117	28	2926	471	1075	2688	0	5677	2085	474	1405
CM004537.1_18828.3	250	1994	507	640	700	3563	117	28	2926	471	1075	2688	0	5677	2085	474	1405
CM004537.1_18832	0	0	0	0	0	0	0	0	46	0	0	0	0	0	0	0	1
CM004537.1_18836	3	0	0	0	0	118	0	0	0	0	1	10	0	0	0	0	1
CM004538.1_18950	0	0	0	0	0	0	0	0	0	0	0	11	0	0	0	0	0
CM004538.1_19046	0	1	0	0	0	0	0	0	0	1	11	0	0	1	0	0	0
CM004538.1_19103	0	0	0	0	0	0	0	0	42	0	0	0	0	0	0	0	0
CM004538.1_19128	0	0	0	0	3	0	0	0	0	0	0	0	0	0	0	0	5
CM004538.1_19258	0	0	0	0	0	0	0	0	0	0	0	12	0	0	0	0	0
CM004538.1_19262	2	0	0	0	0	0	0	0	0	0	2	10	0	0	0	0	0
CM004538.1_19374	0	90	0	0	0	0	0	0	0	2	0	0	0	0	0	0	1
CM004538.1_19678	322	231	47	0	37	3424	54	3	259	26	32	38	0	50	85	0	23
CM004538.1_19686	0	0	0	0	0	34	0	0	0	1	0	13	0	0	0	0	2
CM004539.1_19724	5	0	0	28	0	0	0	0	0	1	0	0	0	0	0	0	0
CM004539.1_19731	28405	552	9267	1373	4003	1419	3771	185	268	541	980	1867	258	327	159	239	3133
CM004539.1_19732	44487	945	12386	1957	7073	2025	5376	256	271	633	1466	3539	357	398	176	532	3809
CM004539.1_19950	185	1	56	32	94	145	295	5	0	6	34	0	0	0	0	0	4
CM004539.1_19952	75	0	83	0	44	56	20	1	0	3	24	15	0	0	0	0	11
CM004539.1_20041	0	48	9	0	5	192	0	1	129	9	11	5	0	4	2	0	8
CM004539.1_20044	129	1113	243	310	344	1673	74	13	1410	236	546	1277	0	2611	1066	237	706
CM004539.1_20189	496	127	180	46	119	109	327	5	65	114	51	35	0	43	0	1	66
CM004539.1_20276	38	65	173	41	255	17	3	4	22	210	53	318	0	38	33	0	647
CM004539.1_20307	0	0	0	0	7	17	0	0	0	3	10	0	0	0	0	0	14
CM004540.1_20458	0	0	5	0	0	33	0	0	0	0	0	0	0	0	0	0	0
CM004540.1_20483	40	0	0	22	2	0	0	0	0	2	3	0	0	1	0	0	0
CM004540.1_20572	0	0	3	0	0	0	0	0	0	1	2	7	0	0	0	0	5
CM004540.1_20701	4648	94	25	40	60	5218	1922	2	119	38	37	1	1	47	2	0	45
CM004540.1_20703	0	0	0	0	0	36	0	0	0	0	0	0	0	0	0	0	0
CM004540.1_20766	3	0	4	0	9	0	0	0	0	4	5	0	0	0	0	0	9
CM004540.1_20819	0	0	1	0	9	0	0	0	0	6	3	0	0	0	0	0	13
CM004540.1_20836	0	0	0	0	0	0	0	0	44	0	0	0	0	0	0	0	0
CM004540.1_20837	761	200	25	23	48	68	270	4	3	8	22	2	0	9	1	1	8
CM004540.1_21090	0	0	0	0	0	0	0	0	48	0	2	0	0	0	0	0	0
CM004540.1_21090.1	0	0	0	0	0	0	0	0	48	0	2	0	0	0	0	0	0
CM004541.1_21146	0	0	4	0	2	0	1	0	0	0	4	4	0	0	0	0	6
CM004541.1_21174	1	0	3	0	10	1	6	0	3	13	11	3	0	3	3	0	6
CM004541.1_21347	0	0	0	0	0	0	0	0	0	0	0	0	0	0	80	0	0
CM004541.1_21438	0	0	0	0	0	32	0	0	0	0	0	1	0	0	0	0	0
CM004541.1_21589	10	0	49	26	76	0	26	0	0	48	125	0	0	39	0	0	25
CM004541.1_21648	0	88	0	0	0	0	0	0	0	0	0	0	0	0	41	0	2
CM004541.1_21663	4	0	42	0	46	0	0	0	0	18	71	0	0	1	0	0	42
CM004541.1_21673	10	0	14	0	42	0	0	0	43	32	48	29	0	0	0	0	41
CM004541.1_21674	10	0	18	0	40	0	0	0	43	28	41	29	0	0	0	0	40
CM004541.1_21716	33	0	0	0	1	0	0	0	0	3	0	0	0	0	0	0	0
CM004541.1_21789	0	0	0	0	0	0	12	0	0	0	0	0	0	0	0	0	0
CM004541.1_21861	0	0	0	0	0	36	0	0	0	0	0	0	0	0	0	0	0
CM004541.1_21895	7	0	0	0	4	27	0	0	0	4	5	6	0	49	0	0	1
CM004542.1_21929	0	0	0	0	0	44	1	0	0	0	0	0	0	0	0	0	0
CM004542.1_22029	5	0	0	0	0	0	0	0	0	0	0	0	0	0	0	0	1
CM004542.1_22081	0	0	0	0	0	36	0	0	0	0	0	0	0	0	0	0	0
CM004542.1_22163	0	0	0	0	0	0	0	0	0	0	0	11	0	0	0	0	1
CM004542.1_22235	17	57	44	62	43	80	49	2	104	28	71	46	0	196	1	0	127
CM004542.1_22260	0	0	0	0	1	46	0	0	0	0	0	0	0	0	0	0	0
CM004542.1_22308	0	0	0	0	0	21	0	0	0	0	0	0	0	0	0	0	0
CM004542.1_22336	0	0	0	0	0	24	0	0	0	0	0	0	0	0	0	0	0
CM004542.1_22381	30	0	11	0	15	53	0	0	54	3	3	0	0	108	0	0	0
CM004542.1_22384	48	0	16	0	0	0	9	0	0	8	5	0	0	0	0	0	5
CM004542.1_22472	2	0	3	0	4	0	0	0	0	1	2	0	0	0	0	0	4
CM004542.1_22537	0	0	0	0	0	0	0	0	0	0	3	0	0	0	0	0	0
CM004542.1_22549	0	0	0	0	0	0	13	0	0	0	0	0	0	0	0	0	0
CM004543.1_24384	6	124	9	0	4	152	17	0	0	9	5	4	0	1	0	0	6
CM004543.1_24466	126	947	241	310	339	1675	60	13	1338	230	528	1260	0	2617	1065	237	692
CM004543.1_24482	2	0	10	0	5	0	0	1	0	0	0	10	0	0	0	0	0
CM004543.1_24496	0	0	0	0	0	47	0	0	0	0	0	0	0	0	0	0	0
CM004543.1_24563	31	0	0	0	0	0	22	1	0	2	3	0	0	0	0	0	5
CM004543.1_24611	21	1	48	0	67	0	12	1	54	13	33	75	0	0	0	0	161
CM004543.1_24667	4	0	20	0	71	0	2	0	0	28	61	4	0	0	0	0	70
CM004543.1_24751	19	0	4	0	0	0	11	1	0	5	6	0	0	0	0	0	2
CM004543.1_24753	3248	176	217	173	361	19	1021	10	1	348	430	99	93	0	0	0	167
CM004543.1_24764	0	0	0	0	0	0	0	0	0	0	5	0	0	0	1	0	5
CM004543.1_24825	0	0	0	0	0	0	0	0	0	0	4	0	0	0	0	0	0
CM004543.1_24872	9	0	0	0	0	0	0	0	0	0	0	0	0	0	0	0	0
CM004543.1_24928	12	0	10	20	0	0	22	2	0	2	5	0	0	0	0	0	4
CM004543.1_24936	0	111	0	0	0	0	0	0	0	0	0	0	0	0	0	0	0
CM004543.1_24972	97	129	366	29	880	36	63	16	226	159	240	513	0	80	41	0	1204
CM004544.1_25085	2	0	9	0	0	0	0	0	0	2	3	0	0	0	0	0	12
CM004544.1_25192	1	0	0	0	3	0	0	0	0	1	3	0	0	0	61	0	0
CM004544.1_25274	0	0	0	0	2	0	6	0	0	5	1	7	0	0	0	0	6
CM004544.1_25337	0	0	11	0	0	0	0	0	0	9	5	0	0	0	0	0	0
CM004544.1_25354	0	0	0	0	4	0	0	0	0	0	0	0	0	0	0	0	0
CM004544.1_25361	1	0	0	0	0	0	0	0	0	3	5	8	0	0	0	0	13
CM004544.1_25362	0	0	0	0	0	0	0	0	0	2	5	8	0	0	0	0	12
CM004544.1_25369	5	0	0	0	1	0	0	0	0	1	0	0	0	103	0	0	5
CM004544.1_25390	33	0	0	0	1	0	0	0	0	3	0	0	0	0	0	0	0
CM004544.1_25427	0	0	4	0	0	0	7	0	0	1	0	0	0	0	0	0	0
CM004544.1_25455	122	997	243	310	335	1763	57	14	1415	232	529	1308	0	2816	1020	237	690
CM004544.1_25455.1	250	1994	507	640	700	3563	117	28	2926	472	1075	2688	0	5677	2085	474	1414
CM004544.1_25455.2	250	1994	507	640	700	3563	117	28	2926	471	1075	2688	0	5677	2085	474	1405
CM004544.1_25456	122	997	243	310	335	1763	57	14	1415	232	529	1308	0	2816	1020	237	690
CM004544.1_25456.1	250	1994	507	640	700	3563	117	28	2926	472	1075	2688	0	5677	2085	474	1414
CM004544.1_25456.2	250	1994	507	640	700	3563	117	28	2926	471	1075	2688	0	5677	2085	474	1405
CM004544.1_25474	0	0	1	0	0	37	0	0	0	1	0	0	0	0	0	0	0
CM004544.1_25497	8	0	1	0	25	0	0	0	0	0	0	0	0	0	0	0	27
CM004544.1_25563	0	0	0	0	0	0	0	0	0	0	0	0	0	44	0	0	1
CM004544.1_25615	0	0	0	0	0	0	0	0	0	0	0	14	0	0	0	0	0
CM004544.1_25641	0	0	0	0	0	21	9	0	0	0	0	0	0	0	0	0	0
CM004544.1_25650	0	0	0	0	0	0	0	0	0	0	0	11	0	0	0	0	0
CM004545.1_25728	1	0	3	0	10	1	1	0	3	12	11	3	0	3	3	0	6
CM004545.1_25771	11	0	0	0	6	0	0	1	0	1	3	0	0	0	0	0	2
CM004545.1_25793	0	0	0	0	0	0	0	0	0	0	0	11	0	0	0	0	0
CM004545.1_25839	1825	0	811	23	209	1	143	16	0	112	189	37	0	1	0	0	196
CM004545.1_25946	4	0	94	22	2	0	35	0	0	11	6	1	0	0	0	0	5
CM004545.1_25968	1	0	0	0	0	0	0	0	0	0	0	0	0	0	0	105	0
CM004545.1_25980	0	0	0	0	0	17	0	0	0	1	2	0	0	0	0	0	0
CM004545.1_25987	0	0	0	0	0	0	11	0	0	0	0	0	0	0	0	0	0
CM004545.1_26029	0	0	0	0	0	0	0	0	0	0	0	1	0	4	0	0	1
CM004545.1_26057	0	0	3	0	0	0	0	0	0	0	0	0	0	0	0	0	0
CM004545.1_26062	3	0	0	18	0	0	7	0	0	2	1	0	0	0	0	0	3
CM004545.1_26071	4557	0	1048	81	704	385	4207	71	1	198	514	112	0	26	47	0	393
CM004545.1_26078	0	0	0	0	0	18	0	0	0	0	0	0	0	0	0	0	0
CM004545.1_26094	0	0	0	0	0	0	0	0	39	1	0	0	0	0	0	0	0
CM004545.1_26194	4	0	2	0	4	0	0	0	0	2	3	0	0	0	0	0	3
CM004545.1_26209	0	0	1	0	0	0	0	0	0	0	0	0	0	41	46	0	0
CM004545.1_26289	17	0	7	0	0	0	188	0	0	0	2	0	0	0	0	0	2
CM004546.1_26453	1	0	0	51	0	0	0	0	0	0	0	0	0	0	0	0	3
CM004546.1_26462	0	0	0	0	0	16	0	0	0	0	0	0	0	0	0	0	0
CM004546.1_26473	0	0	0	0	0	0	8	0	0	0	0	0	0	0	0	0	0
CM004546.1_26488	148	0	0	0	21	0	52	2	0	6	11	12	0	0	0	0	3
CM004546.1_26672	0	0	0	0	2	0	0	0	0	2	4	0	0	0	0	0	2
CM004546.1_26753	0	0	9	0	0	0	0	0	0	1	9	0	0	0	0	0	4
CM004546.1_26971	1564	0	58	0	86	41	1401	1	45	205	202	60	0	1	0	0	24
CM004546.1_27016	0	0	0	0	0	1	0	2	0	0	0	0	0	0	0	0	0
CM004547.1_27197	0	0	0	0	0	0	0	0	0	0	0	0	0	0	0	0	0
CM004547.1_27221	0	96	0	0	0	0	0	0	0	0	0	0	0	0	0	0	0
CM004547.1_27369	1	1	3	0	9	1	1	0	3	8	8	3	0	3	3	0	4
CM004547.1_27373	0	0	0	0	0	0	0	0	0	0	0	0	0	54	0	0	0
CM004547.1_27392	0	0	5	0	0	0	0	0	0	0	0	0	0	0	0	0	0
CM004548.1_27440	0	0	0	0	0	32	4	0	0	0	0	0	0	0	0	0	0
CM004548.1_27559	0	0	0	0	0	0	0	0	0	0	0	25	0	0	0	0	0
CM004548.1_27566	0	0	0	0	0	19	0	0	0	0	0	0	0	0	0	0	0
CM004548.1_27566.1	0	0	0	0	0	19	0	0	0	0	0	0	0	0	0	0	0
CM004548.1_27607	8	0	5	0	3	0	0	0	0	4	5	0	0	0	0	0	16
CM004548.1_27687	0	56	3	0	2	0	0	0	0	2	7	0	0	0	0	0	3
CM004549.1_27721	0	0	0	0	0	22	0	0	0	0	0	0	0	0	0	0	0
CM004549.1_27758	5	0	15	0	4	0	0	1	40	8	10	0	0	0	0	1	9
CM004549.1_27807	0	0	9	0	14	0	0	0	0	0	2	0	0	0	0	0	0
CM004549.1_27818	0	0	0	0	0	0	0	0	0	0	0	0	0	51	0	0	0
CM004549.1_27827	2147	1	72	69	332	324	1166	16	52	63	177	169	0	0	0	0	30
CM004549.1_27858	0	0	0	0	0	69	0	0	0	0	0	0	0	0	0	1	0
CM004549.1_27866	0	0	0	0	0	0	0	0	0	0	0	0	0	55	0	0	0
CM004549.1_27967	0	0	0	0	0	13	4	0	0	0	0	0	0	52	0	0	0
CM004549.1_27973	0	0	0	0	0	0	0	0	0	0	0	0	0	58	0	0	0
CM004549.1_27974	0	0	0	0	0	0	0	0	0	0	0	0	0	58	0	0	0
CM004549.1_28007	26	0	3	37	21	0	0	6	0	5	3	0	0	1	0	0	0
CM004549.1_28031	0	0	0	0	1	0	0	0	0	0	0	0	0	1	0	0	0
CM004550.1_28195	0	0	0	0	0	0	0	0	53	0	0	0	0	0	0	0	0
CM004550.1_28211	0	0	0	0	0	0	0	0	0	0	0	0	0	55	0	0	2
CM004550.1_28211.1	0	0	0	0	0	0	0	0	0	0	0	0	0	55	0	0	2
CM004550.1_28238	96	316	24	2	14	2606	124	4	78	5	22	0	0	129	0	0	6
CM004550.1_28240	12315	1597	8918	768	3820	3080	3049	108	184	491	957	1271	185	406	153	632	2509
CM004550.1_28241	11	0	0	0	0	0	0	0	0	1	0	0	0	0	0	0	1
CM004550.1_28249	0	0	0	0	0	0	0	0	0	0	0	0	0	50	0	0	0
CM004550.1_28262	0	0	0	0	0	0	0	0	0	1	0	0	0	41	0	0	0
CM004550.1_28266	0	0	0	0	0	31	0	0	0	0	0	0	0	0	0	0	0
CM004550.1_28343	0	0	0	0	4	0	6	0	0	1	3	0	0	0	0	0	2
CM004551.1_28575	149	0	26	0	2	0	0	9	0	0	15	0	0	0	0	0	213
CM004551.1_28576	152	0	26	0	2	46	0	11	0	0	15	0	0	0	0	0	213
CM004552.1_28619	0	0	0	0	0	0	0	0	0	0	0	0	0	17	0	0	0
CM004552.1_28620	0	0	0	0	0	0	0	0	0	0	0	0	0	17	0	0	0
CM004552.1_28637	6	0	0	0	0	0	4	0	0	1	1	0	0	0	0	0	0
CM004552.1_28639	2	0	0	0	0	0	47	0	0	1	0	0	0	0	0	0	2
CM004552.1_28682	6	0	0	0	0	0	0	0	0	0	0	0	0	0	0	0	0
CM004552.1_28778	5605	544	4423	574	1027	2511	1358	94	61	64	455	2464	90	334	67	404	1117
CM004552.1_28779	11179	1355	8045	666	3384	2011	2734	96	107	444	879	1098	185	285	153	632	2310
CM004552.1_28780	12315	1597	8918	768	3817	3080	3049	108	184	491	957	1271	185	406	153	632	2509
CM004552.1_28788	0	0	0	0	0	0	0	0	0	5	3	18	0	0	59	0	4
CM004552.1_28915	151	0	89	0	43	0	114	0	0	14	30	0	0	1	0	0	22
CM004552.1_28989	0	1	0	62	3	0	0	0	0	0	1	422	0	1	0	0	69
CM004552.1_28992	0	0	0	0	0	0	0	0	48	0	0	0	0	0	0	0	0
CM004552.1_29049	0	0	0	0	6	0	0	0	0	0	1	0	0	40	0	0	2
CM004552.1_29090	375	0	145	102	27	0	6	158	1	7	33	7	0	1	0	71	107
CM004553.1_29125	0	0	0	0	0	34	0	0	0	0	0	0	0	0	0	0	0
CM004553.1_29243	0	0	0	0	0	0	0	0	0	0	0	11	0	0	0	0	0
CM004553.1_29260	0	0	0	0	0	0	0	0	37	0	0	0	0	0	0	0	0
CM004553.1_29330	0	0	3	0	0	26	0	0	0	2	2	5	0	0	0	0	5
CM004554.1_29379	1933	0	27	26	96	33	1355	2	0	16	28	15	0	1	0	0	25
CM004554.1_29380	1948	0	27	26	98	33	1361	3	0	17	28	15	0	1	0	0	25
CM004554.1_29444	0	0	0	0	0	0	0	0	0	0	0	0	0	0	56	0	0
CM004554.1_29469	1	0	3	0	8	1	1	0	2	9	8	2	0	3	3	0	5
CM004554.1_29527	5	72	0	0	0	0	0	0	0	0	0	0	0	0	0	0	0
CM004554.1_29605	7	49	46	0	62	25	8	1	73	44	46	15	0	166	69	1	62
MBAE01000162.1_31831	0	0	4	0	0	0	6	0	0	0	0	0	0	0	0	0	0
MBAE01000162.1_31838	2	0	0	0	0	0	0	0	0	5	3	18	0	0	59	0	4
MBAE01000162.1_31879	0	0	0	0	0	40	0	0	0	0	0	0	0	0	0	0	0
MBAE01000162.1_31880	0	0	0	0	0	40	0	0	0	0	0	0	0	0	0	0	0
MBAE01000162.1_31917	0	0	0	0	0	0	0	0	0	0	3	0	0	0	0	0	0
MBAE01000213.1_31950	30	0	16	0	7	0	26	1	0	17	16	0	0	0	0	0	2
MBAE01000213.1_31951	32	1	110	27	164	103	4	10	48	97	232	176	0	324	97	0	225
MBAE01000213.1_31991	0	0	0	0	0	0	13	0	0	0	0	0	0	0	0	0	0
MBAE01000215.1_32059	0	0	17	0	6	0	19	0	0	2	1	0	0	0	0	0	4
MBAE01000216.1_32078	5	0	3	0	0	0	0	0	0	0	0	0	0	0	0	0	1
MBAE01000230.1_32195	0	0	3	0	4	0	0	0	0	2	0	0	0	0	0	0	0
MBAE01000231.1_32238	0	0	0	0	0	0	0	0	0	0	3	0	0	0	0	0	0
MBAE01000231.1_32258	0	0	0	0	0	23	0	0	0	0	0	0	0	0	0	0	0
MBAE01000234.1_32315	9	0	15	0	0	0	0	0	0	8	1	14	0	0	0	0	1
MBAE01000243.1_32368	1948	0	27	26	98	33	1361	3	0	17	28	15	0	1	0	0	25
MBAE01000243.1_32369	5	0	4	0	0	0	0	0	0	0	2	0	0	0	0	0	0
MBAE01000247.1_32415	7	0	0	0	0	0	0	0	0	0	0	0	0	0	0	0	2
MBAE01000257.1_32477	79	0	3	0	0	0	0	0	0	0	0	0	0	0	0	0	4
MBAE01000268.1_32551	0	0	0	0	0	0	0	0	61	0	0	0	0	0	0	0	0
MBAE01000269.1_32582	0	0	0	0	0	0	0	0	0	0	0	10	0	0	0	0	0
MBAE01000269.1_32597	90	128	237	59	272	72	105	5	42	79	191	401	0	159	66	0	408
MBAE01000274.1_32679	0	0	0	26	0	0	0	0	0	0	0	0	0	0	0	0	0
MBAE01000278.1_32712	0	0	15	0	4	0	0	0	0	6	2	0	0	0	0	0	2
MBAE01000285.1_32767	7	0	2	0	0	0	0	0	0	0	2	9	0	0	0	0	2
MBAE01000285.1_32894	9	0	0	0	0	0	0	0	0	0	0	0	0	0	0	0	0
MBAE01000285.1_32902	0	0	9	0	0	0	0	0	0	0	0	0	0	0	0	0	3
MBAE01000303.1_33041	6	0	36	0	4	0	0	0	1	16	9	0	0	0	0	0	7
MBAE01000308.1_33148	0	0	0	15	0	0	0	0	0	0	0	0	0	0	0	0	0
MBAE01000313.1_33292	1329	269	3599	624	1481	1593	182	2	207	2641	1376	1270	0	220	207	0	657
MBAE01000313.1_33339	29	150	112	254	198	187	78	4	154	12	228	662	0	490	106	0	136
MBAE01000320.1_33397	1	0	4	0	0	0	0	0	0	0	0	0	0	0	0	0	0
MBAE01000320.1_33398	1	0	4	0	0	0	0	0	0	0	0	0	0	0	0	0	0
MBAE01000321.1_33406	0	0	0	0	0	0	11	0	0	1	3	0	0	0	0	0	0
MBAE01000325.1_33435	0	0	16	0	0	0	0	1	0	2	15	0	0	0	0	0	0
MBAE01000325.1_33443	12	0	49	0	96	0	0	0	0	8	11	53	0	0	0	0	73
MBAE01000326.1_33460	6	0	5	0	7	0	0	0	0	4	0	0	0	0	0	0	0
MBAE01000326.1_33468	6	0	5	0	7	0	0	0	0	4	0	0	0	0	0	0	0
MBAE01000327.1_33510	0	0	0	0	0	0	0	0	0	0	0	9	0	0	0	0	0
MBAE01000344.1_33684	12	0	10	20	0	0	22	2	0	2	5	0	0	0	0	0	4
MBAE01000345.1_33689	60	0	8	40	6	0	29	0	0	0	2	33	0	0	0	0	4
MBAE01000345.1_33691	4	0	0	0	0	194	36	0	0	0	2	0	0	0	0	0	0
MBAE01000351.1_33724	7	0	3	0	0	0	0	1	61	1	4	21	0	0	0	0	4
MBAE01000353.1_33744	0	0	0	0	0	0	0	0	0	0	0	0	0	55	0	0	0
MBAE01000354.1_33749	1	0	0	0	3	0	0	0	0	0	0	0	0	0	0	0	0
MBAE01000362.1_33963	0	0	4	0	11	0	0	0	0	1	1	0	0	0	0	0	1
MBAE01000378.1_34193	0	0	0	0	0	42	0	0	0	0	0	0	0	0	0	0	0
MBAE01000379.1_34211	0	0	0	0	0	39	0	0	0	0	0	0	0	0	0	0	0
MBAE01000379.1_34212	0	0	0	0	0	39	0	0	0	0	0	0	0	0	0	0	0
MBAE01000394.1_34308	0	0	0	0	0	0	0	0	0	0	0	12	0	0	0	0	0
MBAE01000394.1_34320	0	0	0	0	3	62	4	0	46	2	1	10	0	0	0	0	2
MBAE01000399.1_34359	30	0	16	0	7	0	26	1	0	17	16	0	0	0	0	0	2
MBAE01000406.1_34437	16	0	12	5	9	99	35	0	0	29	17	18	0	0	0	0	9
MBAE01000406.1_34507	1	0	14	0	16	31	10	0	103	15	17	38	0	51	0	0	53
MBAE01000406.1_34547	6	0	0	0	5	0	0	0	0	0	3	0	0	0	0	0	0
MBAE01000414.1_34693	5	0	7	0	2	19	0	0	81	4	8	0	0	39	0	0	6
MBAE01000415.1_34705	0	0	0	0	0	0	11	0	0	1	3	0	0	0	0	0	0
MBAE01000435.1_34858	0	0	0	0	0	0	0	0	0	0	0	0	0	0	58	0	0
MBAE01000435.1_34861	6	50	53	26	88	23	52	0	42	43	110	7	0	198	66	0	34
MBAE01000436.1_34866	0	0	0	25	0	0	0	0	0	0	0	0	0	0	0	0	1
MBAE01000448.1_34970	5744	622	567	751	1046	314	4329	72	219	82	1913	452	207	208	122	0	237
MBAE01000453.1_35052	2	0	4	34	0	0	0	0	0	0	0	0	0	0	0	0	1
MBAE01000465.1_35217	0	0	0	0	0	0	0	0	62	1	0	8	0	0	0	0	2
MBAE01000468.1_35269	0	0	1	0	6	0	5	0	0	1	6	0	0	0	0	0	6
MBAE01000504.1_35454	0	0	0	0	0	0	0	0	0	0	0	0	0	0	0	0	0
MBAE01000510.1_35477	0	42	4	0	4	31	0	0	57	0	1	8	0	418	246	0	7
MBAE01000533.1_35605	0	0	0	0	0	0	0	0	0	2	12	0	0	0	0	0	0
MBAE01000560.1_35787	0	0	7	0	0	0	0	0	0	0	0	0	0	0	0	0	0
MBAE01000565.1_35845	0	0	10	0	0	0	6	0	0	4	0	0	0	0	0	0	0
MBAE01000591.1_35983	0	0	0	0	0	0	0	0	0	0	0	11	0	0	0	0	0
MBAE01000592.1_36027	0	0	2	0	0	11	0	0	0	0	0	0	0	0	0	0	0
MBAE01000593.1_36031	0	0	2	0	0	0	0	0	0	0	0	0	0	58	1	0	6
MBAE01000593.1_36034	0	0	1	0	1	0	0	0	0	1	0	12	0	0	0	0	1
MBAE01000593.1_36040	0	0	0	0	0	0	0	0	0	2	0	1	0	0	0	0	4
MBAE01000595.1_36063	0	0	15	0	1	0	0	0	0	0	0	0	0	42	54	0	1
MBAE01000643.1_36268	0	0	2	0	8	40	6	0	0	5	3	0	0	0	0	0	0
MBAE01000652.1_36330	0	0	0	0	0	0	13	0	0	0	0	0	0	0	0	0	0
MBAE01000711.1_36502	0	0	0	0	0	0	0	0	0	1	0	13	0	0	0	0	1
MBAE01000720.1_36537	0	0	0	0	0	33	0	0	0	0	0	0	0	0	0	0	0
MBAE01000752.1_36685	0	0	4	0	0	0	0	0	0	0	0	0	0	116	0	0	1
MBAE01000787.1_36816	0	0	0	0	0	32	0	0	0	0	0	0	0	0	0	0	0
MBAE01000805.1_36860	0	0	0	0	3	62	4	0	46	2	1	10	0	0	0	0	2
MBAE01000807.1_36877	2	0	14	0	14	27	16	1	0	4	10	29	0	99	0	1	17
MBAE01000807.1_36879	11	0	28	0	0	146	0	0	0	22	6	32	0	0	0	0	1
MBAE01000839.1_36983	0	0	0	0	0	0	0	0	0	0	0	0	0	35	0	0	0
MBAE01000839.1_36983.1	0	0	0	0	0	0	0	0	0	0	0	0	0	35	0	0	0
MBAE01000839.1_36984	0	0	0	0	0	0	0	0	0	0	0	0	0	35	0	0	0
MBAE01000848.1_37002	8	0	0	0	0	0	0	0	0	0	0	0	0	0	0	0	0
MBAE01000852.1_37007	0	1	0	0	0	44	7	0	0	0	0	0	0	59	0	0	0
MBAE01000852.1_37008	0	1	0	0	0	44	7	0	0	0	0	0	0	59	0	0	0
MBAE01000917.1_37191	9	52	0	0	18	26	1	2	130	6	35	7	0	58	65	0	49
MBAE01000945.1_37262	13	0	0	0	0	0	0	0	0	2	1	9	0	0	0	0	0
MBAE01000946.1_37272	13	0	9	0	3	0	13	0	0	0	0	0	0	0	0	0	0
MBAE01000988.1_37391	0	0	0	0	0	37	0	0	0	1	0	0	0	0	0	0	0
MBAE01001141.1_37682	4	0	4	0	22	0	1	0	0	28	25	9	0	0	0	0	36
MBAE01001141.1_37683	16	0	2	0	1	0	9	0	0	2	0	0	0	0	0	0	0
MBAE01001141.1_37684	19	0	4	0	1	0	9	0	0	4	0	0	0	0	0	0	0
MBAE01001190.1_37739	1	0	5	0	6	0	0	0	0	1	4	0	0	0	61	0	2
MBAE01001261.1_37850	0	0	0	0	0	42	0	0	0	0	0	0	0	0	0	0	0
MBAE01001272.1_37870	10	0	19	0	22	0	0	20	0	25	28	0	0	0	0	0	14
MBAE01001287.1_37886	0	0	4	0	4	0	0	0	0	1	4	0	0	0	0	0	1
MBAE01001333.1_37934	0	0	3	0	0	25	0	0	0	0	0	0	0	0	0	0	0
MBAE01001537.1_38052	0	0	0	0	0	0	10	0	0	0	0	0	0	0	0	0	0
MBAE01001543.1_38066	1	0	0	0	0	0	0	0	0	0	1	11	1	169	0	0	3
MBAE01001543.1_38067	27	137	105	39	101	0	80	2	40	21	163	58	87	53	14	0	165
MBAE01001543.1_38068	27	137	110	39	105	0	85	2	40	21	171	58	87	53	14	0	169
MBAE01002124.1_38276	0	0	0	0	1	48	0	1	0	2	9	0	0	0	1	0	1
MBAE01002124.1_38277	3	0	0	0	0	0	4	0	0	0	0	0	0	0	0	0	1
MBAE01002397.1_38362	0	0	0	0	0	91	0	0	0	1	0	0	0	0	0	0	2
