## Supplementary table 4 for "Mature sperm small RNA profile in the sparrow: implications for transgenerational effects of age on fitness"

### Sheet: A tRNA_readcount.txt
name	a1	a2	a3	a4	a5	a6	a7	a8	a9	p1	p2	p3	p4	p5	p6	p7	p8
chr2.trna2-Undet???	0	0	0	0	0	0	0	0	0	0	0	0	0	0	0	0	0
chr3.trna18-Undet???	0	0	0	0	0	0	0	0	0	0	0	0	0	0	0	0	0
chrM.trna1-LeuTAA	0	0	0	0	0	0	0	0	0	0	0	0	0	0	0	0	0
chrM.trna2-SerTGA	0	0	0	0	0	0	0	0	0	0	0	0	0	0	0	0	0
chrM.trna3-GlnTTG	0	0	0	0	0	0	0	0	0	0	0	0	0	0	0	0	0
tRNA-Ala-AGC-1-1	62	0	24	32	19	8	3	166	21	26	32	19	0	1	7	0	26
tRNA-Ala-AGC-1-2	62	0	24	32	19	8	3	166	21	26	32	19	0	1	7	0	26
tRNA-Ala-AGC-1-3	62	0	24	32	19	8	3	166	21	26	32	19	0	1	7	0	26
tRNA-Ala-AGC-1-4	62	0	24	32	19	8	3	166	21	26	32	19	0	1	7	0	26
tRNA-Ala-AGC-1-5	62	0	24	32	19	8	3	166	21	26	32	19	0	1	7	0	26
tRNA-Ala-AGC-1-6	62	0	24	32	19	8	3	166	21	26	32	19	0	1	7	0	26
tRNA-Ala-AGC-1-7	0	0	0	0	0	0	0	0	0	0	0	0	0	0	0	0	0
tRNA-Ala-AGC-1-8	0	0	0	0	0	0	0	0	0	0	0	0	0	0	0	0	0
tRNA-Ala-AGC-1-9	0	0	0	0	0	0	0	0	0	0	0	0	0	0	0	0	0
tRNA-Ala-AGC-10-1	0	0	1	0	2	0	0	1	0	1	2	0	0	0	0	0	1
tRNA-Ala-AGC-2-1	6	0	1	1	2	0	0	1	0	1	5	4	0	37	0	0	1
tRNA-Ala-AGC-3-1	0	0	1	0	0	0	0	1	0	1	1	0	0	0	0	0	1
tRNA-Ala-AGC-4-1	6	0	1	0	2	0	0	1	0	1	5	4	0	37	71	0	1
tRNA-Ala-AGC-5-1	57	0	22	32	15	6	2	159	16	24	23	16	0	1	0	0	22
tRNA-Ala-AGC-6-1	0	0	1	0	0	0	0	1	0	1	1	0	0	0	0	0	1
tRNA-Ala-AGC-7-1	6	0	1	1	2	0	0	1	0	1	1	4	0	37	0	0	1
tRNA-Ala-AGC-8-1	0	0	1	0	0	0	0	1	0	1	1	0	0	0	0	0	1
tRNA-Ala-AGC-9-1	1	0	0	0	0	0	0	0	0	0	0	0	0	0	0	0	0
tRNA-Ala-CGC-1-1	0	0	0	0	0	0	0	0	0	0	0	0	0	0	0	0	0
tRNA-Ala-CGC-2-1	210	1	83	99	125	50	0	278	26	48	83	372	0	57	51	0	390
tRNA-Ala-CGC-3-1	210	1	82	99	122	50	0	278	26	46	74	371	0	57	51	0	390
tRNA-Ala-TGC-1-1	869	43	233	426	230	29	20	1528	134	109	364	537	1	141	349	0	348
tRNA-Ala-TGC-1-2	869	43	233	426	230	29	20	1528	134	109	364	537	1	141	349	0	348
tRNA-Ala-TGC-2-1	278	0	123	93	51	0	13	348	13	25	136	124	1	44	25	1	143
tRNA-Ala-TGC-2-2	278	0	127	93	53	1	13	349	13	27	152	124	1	44	25	1	144
tRNA-Ala-TGC-3-1	76	0	50	130	71	0	4	20	1	13	55	367	93	38	1	1	191
tRNA-Ala-TGC-4-1	86	0	63	130	94	0	4	21	2	18	78	397	93	38	1	1	208
tRNA-Ala-TGC-5-1	2	0	3	1	1	0	0	2	0	1	0	0	1	0	0	0	4
tRNA-Arg-ACG-1-1	2	0	6	0	5	0	4	0	11	24	28	0	0	18	1	0	16
tRNA-Arg-ACG-2-1	23	66	58	38	77	31	94	2	184	118	104	19	0	210	41	0	93
tRNA-Arg-ACG-3-1	1476	202	526	368	785	337	2072	247	1563	1005	1603	721	79	1067	472	0	691
tRNA-Arg-ACG-3-2	1382	202	477	283	716	337	2044	246	1482	952	1451	706	79	961	442	0	641
tRNA-Arg-ACG-4-1	212	108	111	82	245	48	126	17	373	295	340	98	0	265	29	0	224
tRNA-Arg-ACG-4-2	0	0	0	0	0	0	0	0	0	0	0	0	0	0	0	0	0
tRNA-Arg-CCT-1-1	444	1425	480	150	276	2012	52	80	6102	276	345	318	1	4090	6948	614	435
tRNA-Arg-CCT-2-1	658	1313	571	185	490	1132	234	66	5916	540	487	389	0	3793	4269	553	544
tRNA-Arg-TCG-1-1	535	236	583	90	496	300	686	50	1501	676	895	350	302	754	1327	0	832
tRNA-Arg-TCG-2-1	37	163	414	24	257	27	126	19	192	438	402	294	0	824	710	0	393
tRNA-Arg-TCG-3-1	0	0	0	0	0	0	0	0	0	0	0	0	0	0	0	0	0
tRNA-Arg-TCT-1-1	264	0	359	109	484	11	224	42	133	591	1492	231	262	58	0	0	591
tRNA-Arg-TCT-2-1	0	0	0	0	0	0	0	0	0	0	0	0	0	0	0	0	0
tRNA-Arg-TCT-3-1	257	944	459	142	218	1090	59	43	4798	183	318	262	0	3710	4152	429	378
tRNA-Arg-TCT-4-1	222	0	40	0	73	0	128	33	7	73	139	28	0	0	1	0	82
tRNA-Asn-ATT-1-1	0	0	1	0	0	0	0	1	0	1	1	0	0	0	0	0	1
tRNA-Asn-ATT-2-1	0	0	0	0	0	0	0	0	0	0	0	0	0	0	0	0	0
tRNA-Asn-ATT-3-1	0	0	0	0	0	0	0	0	0	0	0	0	0	0	0	0	0
tRNA-Asn-GTT-1-1	0	0	0	0	0	0	0	0	0	0	0	0	0	0	0	0	0
tRNA-Asn-GTT-1-2	0	0	0	0	0	0	0	0	0	0	0	0	0	0	0	0	0
tRNA-Asn-GTT-2-1	43	0	6	6	18	12	4	7	0	17	37	25	0	0	0	0	16
tRNA-Asn-GTT-2-2	43	0	6	6	18	12	4	7	0	17	37	25	0	0	0	0	16
tRNA-Asn-GTT-2-3	0	0	0	0	0	0	0	0	0	0	0	0	0	0	0	0	0
tRNA-Asn-GTT-3-1	42	0	5	6	16	12	3	6	0	17	30	25	0	0	0	0	15
tRNA-Asn-GTT-4-1	42	0	5	6	16	12	3	6	0	17	29	25	0	0	0	0	15
tRNA-Asn-GTT-5-1	2	0	1	0	1	0	1	1	0	1	1	1	0	0	0	0	1
tRNA-Asp-GTC-1-1	293	137	119	42	157	217	204	54	425	188	324	98	51	363	274	47	138
tRNA-Asp-GTC-2-1	1650	166	221	157	489	251	593	62	482	1140	2924	405	121	404	361	48	712
tRNA-Asp-GTC-2-2	1688	166	226	157	498	253	595	66	505	1141	2936	406	121	408	362	48	716
tRNA-Asp-GTC-2-3	1650	166	221	157	489	251	593	62	482	1140	2924	405	121	404	361	48	712
tRNA-Asp-GTC-3-1	2661	268	309	213	691	296	415	62	507	2234	6553	708	49	402	400	47	1114
tRNA-Asp-GTC-3-2	0	0	0	0	0	0	0	0	0	0	0	0	0	0	0	0	0
tRNA-Asp-GTC-4-1	1383	31	107	118	335	57	401	9	91	963	2609	305	73	97	154	1	577
tRNA-Cys-ACA-1-1	0	0	0	0	0	0	0	0	0	0	0	0	0	0	0	0	0
tRNA-Cys-GCA-1-1	135	124	42	43	52	23	5	15	224	23	37	22	0	37	27	28	30
tRNA-Cys-GCA-1-2	135	124	42	43	52	23	5	15	224	23	37	22	0	37	27	28	30
tRNA-Cys-GCA-1-3	135	124	42	43	52	23	5	15	224	23	37	22	0	37	27	28	30
tRNA-Cys-GCA-1-4	135	124	42	43	52	23	5	15	224	23	37	22	0	37	27	28	30
tRNA-Cys-GCA-1-5	135	124	42	43	52	23	5	15	224	23	37	22	0	37	27	28	30
tRNA-Cys-GCA-1-6	135	124	48	43	52	23	5	15	224	23	39	22	0	37	27	28	30
tRNA-Cys-GCA-2-1	24	1	8	23	48	0	1	2	8	15	24	3	0	6	1	1	14
tRNA-Cys-GCA-3-1	248	124	73	63	103	66	23	19	274	41	110	40	0	88	57	28	92
tRNA-Cys-GCA-4-1	134	124	42	38	51	23	5	14	224	22	35	20	0	31	27	28	29
tRNA-Gln-CTG-1-1	67931	29268	6811	9763	21894	73622	388	444	89563	4612	20924	62448	94	42256	147317	12262	17242
tRNA-Gln-CTG-1-2	67931	29268	6811	9763	21894	73622	388	444	89563	4612	20924	62447	94	42256	147317	12262	17242
tRNA-Gln-CTG-2-1	2200	1094	327	564	1081	3804	96	45	5779	481	1190	4494	10	1181	5065	276	991
tRNA-Gln-CTG-2-2	2213	1094	327	564	1085	3804	177	45	5811	494	1201	4507	10	1181	5065	276	994
tRNA-Gln-CTG-2-3	2213	1094	327	564	1085	3804	177	45	5811	494	1201	4507	10	1181	5065	276	994
tRNA-Gln-CTG-2-4	2213	1094	327	564	1085	3804	177	45	5811	494	1201	4507	10	1181	5065	276	994
tRNA-Gln-TTG-1-1	13116	4752	1091	1503	3060	11227	45	111	15488	489	3170	7584	3	6793	25788	1928	2798
tRNA-Glu-CTC-1-1	37948	5196	4741	4133	11413	11443	3488	2067	23367	10693	20475	8155	2548	9337	28549	1946	9903
tRNA-Glu-CTC-1-2	0	0	0	0	0	0	0	0	0	0	0	0	0	0	0	0	0
tRNA-Glu-CTC-2-1	0	0	0	0	0	0	0	0	0	0	0	0	0	0	0	0	0
tRNA-Glu-TTC-1-1	212	397	41	74	87	398	201	104	412	155	540	211	222	504	318	50	120
tRNA-Glu-TTC-2-1	6499	1764	489	905	1824	2452	597	237	3373	1329	3636	1624	280	1813	1545	384	1506
tRNA-Gly-ACC-1-1	0	0	1	0	0	0	0	1	0	1	1	0	0	0	0	0	1
tRNA-Gly-CCC-1-1	0	0	0	0	0	0	0	0	0	0	0	0	0	0	0	0	0
tRNA-Gly-CCC-2-1	9087	3784	20584	8236	34843	2863	11443	446	7328	29029	61690	18936	10785	7532	1412	415	32747
tRNA-Gly-CCC-3-1	180	24	122	128	245	31	98	15	138	163	321	91	141	119	58	0	119
tRNA-Gly-CCC-4-1	6	0	0	0	0	0	0	0	0	0	0	0	0	0	0	0	1
tRNA-Gly-GCC-1-1	21020	1332	1414	1923	2269	1759	6035	594	2110	1384	2026	2031	735	1735	3022	582	1337
tRNA-Gly-GCC-1-2	21019	1332	1414	1923	2269	1759	6035	594	2110	1384	2020	2031	735	1735	3022	582	1337
tRNA-Gly-GCC-1-3	21014	1332	1414	1923	2269	1759	6035	594	2110	1384	2019	2031	735	1735	3022	582	1337
tRNA-Gly-GCC-1-4	21014	1332	1414	1923	2269	1759	6035	594	2110	1385	2019	2031	735	1735	3022	582	1337
tRNA-Gly-GCC-1-5	21021	1332	1414	1936	2273	1759	6037	594	2119	1385	2021	2031	735	1736	3042	582	1340
tRNA-Gly-GCC-1-6	21021	1332	1414	1936	2273	1759	6037	594	2119	1385	2021	2031	735	1736	3042	582	1340
tRNA-Gly-GCC-1-7	21021	1332	1414	1923	2273	1759	6037	594	2119	1385	2020	2031	735	1736	3042	582	1340
tRNA-Gly-GCC-1-8	21021	1332	1414	1923	2273	1759	6037	594	2119	1385	2020	2031	735	1736	3042	582	1340
tRNA-Gly-GCC-2-1	0	0	0	0	0	0	0	0	0	1	0	0	0	0	0	0	0
tRNA-Gly-GCC-3-1	1	0	0	0	0	6	0	0	1	0	0	0	0	0	1	0	0
tRNA-Gly-GCC-4-1	0	0	0	0	0	0	0	0	0	0	0	0	0	0	0	0	0
tRNA-Gly-GCC-5-1	0	0	0	0	0	0	0	0	0	0	0	0	0	0	0	0	0
tRNA-Gly-TCC-1-1	58	11	20	43	29	50	32	26	132	28	39	10	2	66	46	0	64
tRNA-Gly-TCC-1-2	58	11	20	43	29	50	32	26	132	28	39	10	2	66	46	0	64
tRNA-Gly-TCC-1-3	58	11	20	43	29	50	32	26	132	27	37	10	2	66	46	0	64
tRNA-Gly-TCC-1-4	58	11	20	43	29	50	32	26	132	27	37	10	2	66	46	0	64
tRNA-Gly-TCC-2-1	228	11	76	120	77	23	151	81	226	184	134	63	2	65	77	0	190
tRNA-Gly-TCC-3-1	0	0	0	0	0	0	0	0	0	0	0	0	0	0	0	0	0
tRNA-Gly-TCC-4-1	0	0	0	0	0	0	0	0	0	0	0	0	0	0	0	0	0
tRNA-His-GTG-1-1	490778	184801	63897	42086	140158	222739	581	10912	274958	36509	86535	160522	208	187207	686363	92156	119114
tRNA-His-GTG-2-1	498944	187068	63865	44072	138717	226282	626	13055	272712	37862	89004	167181	392	188641	703500	91947	123410
tRNA-His-GTG-2-2	498944	187068	63865	44072	138717	226282	626	13055	272712	37862	89004	167181	392	188641	703500	91947	123410
tRNA-His-GTG-2-3	498944	187068	63865	44072	138717	226282	626	13055	272712	37862	89004	167181	392	188641	703500	91947	123410
tRNA-His-GTG-3-1	526900	189356	65053	46333	139663	231405	438	13810	275086	38243	88957	169110	368	193994	720507	94029	127711
tRNA-Ile-AAT-1-1	32	0	78	16	63	1	26	5	15	278	107	61	0	34	10	0	174
tRNA-Ile-AAT-1-2	32	0	78	16	63	1	26	5	15	278	107	61	0	34	10	0	174
tRNA-Ile-AAT-1-3	32	0	80	16	63	1	26	5	15	279	108	61	0	34	10	0	174
tRNA-Ile-AAT-1-4	32	0	80	16	63	1	26	5	15	279	108	61	0	34	10	0	174
tRNA-Ile-AAT-10-1	0	0	0	0	0	0	0	0	0	0	0	0	0	0	0	0	0
tRNA-Ile-AAT-11-1	0	0	0	0	0	0	0	0	0	0	0	0	0	0	0	0	0
tRNA-Ile-AAT-12-1	0	0	0	0	0	0	0	0	0	0	0	0	0	0	0	0	0
tRNA-Ile-AAT-12-2	0	0	0	0	0	0	0	0	0	0	0	0	0	0	0	0	0
tRNA-Ile-AAT-13-1	0	0	0	0	0	0	0	0	0	0	0	0	0	0	0	0	0
tRNA-Ile-AAT-14-1	0	0	0	0	0	0	0	0	0	0	0	0	0	0	0	0	0
tRNA-Ile-AAT-15-1	0	0	0	0	0	0	0	0	0	0	0	0	0	0	0	0	0
tRNA-Ile-AAT-15-2	0	0	0	0	0	0	0	0	0	0	0	0	0	0	0	0	0
tRNA-Ile-AAT-16-1	0	0	0	0	0	0	0	0	0	0	0	0	0	0	0	0	0
tRNA-Ile-AAT-17-1	0	0	0	0	0	0	0	0	0	0	0	0	0	0	0	0	0
tRNA-Ile-AAT-18-1	0	0	0	0	0	0	0	0	0	0	0	0	0	0	0	0	0
tRNA-Ile-AAT-19-1	0	0	0	0	0	0	0	0	0	0	0	0	0	0	0	0	0
tRNA-Ile-AAT-2-1	35	0	80	36	65	23	26	30	15	301	131	61	0	34	10	0	183
tRNA-Ile-AAT-20-1	0	0	0	0	0	0	0	0	0	0	0	0	0	0	0	0	0
tRNA-Ile-AAT-21-1	0	0	0	0	0	0	0	0	0	0	0	0	0	0	0	0	0
tRNA-Ile-AAT-22-1	0	0	0	0	0	0	0	0	0	0	0	0	0	0	0	0	0
tRNA-Ile-AAT-23-1	0	0	0	0	0	0	0	0	0	0	0	0	0	0	0	0	0
tRNA-Ile-AAT-24-1	0	0	0	0	0	0	0	0	0	0	0	0	0	0	0	0	0
tRNA-Ile-AAT-25-1	0	0	0	0	0	0	0	0	0	0	0	0	0	0	0	0	0
tRNA-Ile-AAT-26-1	0	0	0	0	0	0	0	0	0	0	0	0	0	0	0	0	0
tRNA-Ile-AAT-27-1	0	0	1	0	0	0	0	1	0	0	0	0	0	0	0	0	1
tRNA-Ile-AAT-28-1	0	0	0	0	0	0	0	0	0	0	0	0	0	0	0	0	1
tRNA-Ile-AAT-29-1	0	0	0	0	0	0	0	0	0	0	0	0	0	0	0	0	0
tRNA-Ile-AAT-3-1	0	0	0	0	0	0	1	0	0	1	0	0	0	0	0	0	0
tRNA-Ile-AAT-30-1	0	0	0	0	0	0	0	0	0	1	4	0	0	0	0	0	0
tRNA-Ile-AAT-31-1	0	0	0	0	0	0	0	0	0	0	0	0	0	0	0	0	0
tRNA-Ile-AAT-32-1	0	0	1	0	0	0	0	0	0	0	0	0	0	0	0	0	0
tRNA-Ile-AAT-33-1	0	0	0	0	0	0	0	0	0	0	0	0	0	0	0	0	0
tRNA-Ile-AAT-34-1	3	0	0	0	0	0	0	0	0	0	0	0	0	0	0	0	0
tRNA-Ile-AAT-35-1	0	0	0	0	0	0	0	0	0	0	0	0	0	0	0	0	0
tRNA-Ile-AAT-4-1	1	0	0	0	0	0	0	1	0	0	0	0	0	0	0	0	0
tRNA-Ile-AAT-5-1	0	0	0	0	0	0	0	0	0	0	0	0	0	0	0	0	0
tRNA-Ile-AAT-6-1	0	0	0	0	0	0	0	0	0	0	0	0	0	0	0	0	0
tRNA-Ile-AAT-7-1	0	0	0	0	0	0	0	0	0	0	0	0	0	0	0	0	0
tRNA-Ile-AAT-8-1	0	0	0	0	0	0	0	0	0	0	0	0	0	0	0	0	0
tRNA-Ile-AAT-9-1	4	0	0	0	0	0	0	1	0	1	0	0	0	0	0	0	0
tRNA-Ile-GAT-1-1	0	0	0	0	0	0	0	0	0	0	0	0	0	0	0	0	0
tRNA-Ile-GAT-2-1	0	0	0	0	0	0	0	0	0	0	0	0	0	0	0	0	0
tRNA-Ile-GAT-3-1	0	0	0	0	0	0	0	0	0	0	0	0	0	0	0	0	0
tRNA-Ile-GAT-4-1	0	0	0	0	0	0	0	0	0	0	0	0	0	0	0	0	0
tRNA-Ile-GAT-5-1	0	0	0	0	0	0	0	0	0	0	0	0	0	0	0	0	0
tRNA-Ile-TAT-1-1	29	0	25	0	42	0	215	29	30	79	177	59	0	105	56	1	59
tRNA-iMet-CAT-1-1	148	1	38	37	41	85	22	253	52	38	48	16	0	34	21	1	51
tRNA-iMet-CAT-1-2	148	1	38	37	41	85	22	253	52	38	48	16	0	34	21	1	51
tRNA-iMet-CAT-2-1	69	0	14	20	34	14	16	224	29	20	35	0	0	2	0	1	23
tRNA-Leu-AAG-1-1	0	0	0	0	0	0	0	0	0	0	0	0	0	0	0	0	0
tRNA-Leu-AAG-2-1	0	0	0	0	0	0	0	0	0	0	0	0	0	0	0	0	0
tRNA-Leu-CAA-1-1	73	73	40	39	51	208	18	18	43	80	222	37	53	4	50	45	81
tRNA-Leu-CAA-2-1	0	0	0	0	0	0	0	0	0	0	0	0	0	0	0	0	0
tRNA-Leu-CAA-3-1	5	0	10	0	13	42	6	0	0	10	37	22	0	139	0	0	25
tRNA-Leu-CAA-4-1	0	0	0	0	0	0	0	0	0	0	0	0	0	0	0	0	0
tRNA-Leu-CAG-1-1	50	25	13	3	23	12	10	16	12	52	113	24	13	4	0	0	26
tRNA-Leu-CAG-2-1	52	25	25	3	38	12	11	17	17	72	178	33	28	14	0	0	42
tRNA-Leu-CAG-2-2	0	0	0	0	0	0	0	0	0	0	0	0	0	0	0	0	0
tRNA-Leu-CAG-3-1	52	25	25	3	38	52	11	18	17	74	190	33	28	14	0	0	43
tRNA-Leu-CAG-3-2	52	25	25	3	43	12	16	17	17	79	239	38	28	14	0	0	48
tRNA-Leu-CAG-3-3	59	25	29	3	38	12	16	17	17	73	201	33	28	14	0	0	47
tRNA-Leu-CAG-4-1	48	25	19	3	64	50	11	16	5	66	274	42	28	1	0	0	43
tRNA-Leu-TAA-1-1	7	0	5	0	3	0	2	14	5	5	29	6	0	19	13	0	12
tRNA-Leu-TAA-1-2	0	0	0	0	0	0	0	0	0	0	0	0	0	0	0	0	0
tRNA-Leu-TAA-2-1	34	0	22	0	25	35	0	76	0	0	10	0	0	0	66	0	21
tRNA-Leu-TAG-1-1	12	18	25	42	38	0	64	7	55	35	204	4	0	84	43	0	27
tRNA-Lys-CTT-1-1	12121	787	1720	516	2472	1400	534	519	1823	3149	3627	2400	47	2355	2072	173	2247
tRNA-Lys-CTT-1-2	12121	787	1720	516	2472	1400	534	519	1823	3149	3628	2400	47	2355	2072	173	2247
tRNA-Lys-CTT-2-1	0	0	0	0	0	0	0	0	0	0	0	0	0	0	0	0	0
tRNA-Lys-CTT-3-1	276	944	456	142	212	1155	52	76	4807	189	292	262	0	3727	4104	429	378
tRNA-Lys-CTT-4-1	700	1	88	48	53	104	179	259	3	84	53	27	0	47	47	49	50
tRNA-Lys-CTT-5-1	0	0	0	0	0	0	0	0	0	0	0	0	0	0	0	0	0
tRNA-Lys-TTT-1-1	0	0	0	0	0	0	0	0	0	0	0	0	0	0	0	0	0
tRNA-Lys-TTT-1-2	0	0	0	0	0	0	0	0	0	0	0	0	0	0	0	0	0
tRNA-Lys-TTT-1-3	0	0	0	0	0	0	0	0	0	0	0	0	0	0	0	0	0
tRNA-Lys-TTT-1-4	0	0	0	0	0	0	0	0	0	0	0	0	0	0	0	0	0
tRNA-Met-CAT-1-1	360	40	821	428	2153	82	699	67	394	1414	3330	523	52	282	113	0	874
tRNA-Met-CAT-1-2	355	40	821	428	2156	82	699	67	394	1411	3316	525	52	282	113	0	877
tRNA-Phe-AAA-1-1	0	0	0	0	0	0	0	0	0	0	0	0	0	0	0	0	0
tRNA-Phe-AAA-2-1	0	0	0	0	0	0	0	0	0	0	0	0	0	0	0	0	0
tRNA-Phe-GAA-1-1	43	12	84	48	139	35	96	13	96	276	558	149	20	17	12	0	87
tRNA-Phe-GAA-1-2	43	12	82	48	139	35	101	12	96	275	537	149	20	17	12	0	87
tRNA-Phe-GAA-1-3	43	12	82	48	139	35	101	12	96	275	537	149	20	17	12	0	87
tRNA-Phe-GAA-1-4	0	0	0	0	0	0	0	0	0	0	0	0	0	0	0	0	0
tRNA-Phe-GAA-2-1	41	12	77	48	120	21	110	5	74	262	489	144	1	17	0	0	80
tRNA-Phe-GAA-2-2	0	0	0	0	0	0	0	0	0	0	0	0	0	0	0	0	0
tRNA-Phe-GAA-3-1	1	1	0	2	1	0	0	1	0	1	3	0	0	0	0	0	2
tRNA-Phe-GAA-3-2	1	1	0	2	1	0	0	1	0	1	3	0	0	0	0	0	2
tRNA-Phe-GAA-4-1	1	1	0	2	0	0	0	1	0	0	3	0	0	0	0	0	1
tRNA-Phe-GAA-5-1	1	1	0	2	1	0	0	1	0	1	3	0	0	0	0	0	2
tRNA-Pro-AGG-1-1	1761	110	1181	546	1466	74	1214	142	350	1780	1918	1715	297	291	78	37	1360
tRNA-Pro-AGG-1-2	1701	120	1110	537	1405	74	1119	142	326	1768	1836	1664	297	295	78	37	1325
tRNA-Pro-AGG-1-3	1701	120	1110	537	1407	74	1119	142	326	1768	1837	1664	297	295	78	37	1325
tRNA-Pro-AGG-1-4	1701	120	1111	524	1410	74	1119	142	326	1779	1852	1682	297	295	78	37	1331
tRNA-Pro-AGG-2-1	1688	120	1103	530	1377	61	1113	139	320	1742	1759	1651	297	272	77	37	1304
tRNA-Pro-AGG-3-1	537	13	236	240	605	11	64	134	100	1457	1176	735	56	35	29	12	652
tRNA-Pro-CGG-1-1	1791	120	1153	541	1443	88	1209	154	350	1788	1864	1705	297	295	78	37	1343
tRNA-Pro-CGG-1-2	1726	120	1127	538	1451	74	1118	152	326	1784	1848	1681	297	295	78	37	1333
tRNA-Pro-TGG-1-1	0	0	0	0	0	0	0	0	0	0	0	0	0	0	0	0	0
tRNA-SeC-TCA-1-1	295	684	332	268	263	232	315	48	3642	393	410	204	1	3409	1208	194	370
tRNA-Ser-ACT-1-1	0	0	1	0	0	0	0	0	0	1	0	0	0	0	0	0	1
tRNA-Ser-ACT-2-1	0	0	0	0	0	0	0	0	0	0	0	0	0	0	0	0	0
tRNA-Ser-ACT-2-2	0	0	0	0	0	0	0	0	0	0	0	0	0	0	0	0	0
tRNA-Ser-AGA-1-1	1062	82	528	314	762	204	56	524	169	292	582	214	55	280	583	264	844
tRNA-Ser-AGA-1-2	1067	82	528	314	768	204	56	526	169	293	602	214	55	280	583	264	845
tRNA-Ser-AGA-1-3	1068	82	531	314	783	204	65	524	169	305	685	221	55	280	583	264	858
tRNA-Ser-CGA-1-1	0	0	0	0	0	0	0	0	0	0	0	0	0	0	0	0	0
tRNA-Ser-GCT-1-1	90	1	26	12	55	52	81	31	38	83	491	31	0	42	58	26	52
tRNA-Ser-GCT-1-2	90	1	26	12	55	52	81	31	38	83	493	31	0	42	58	26	53
tRNA-Ser-GCT-1-3	0	0	0	0	0	0	0	0	0	0	0	0	0	0	0	0	0
tRNA-Ser-GCT-2-1	91	0	25	13	56	52	81	31	38	84	500	31	0	42	58	26	54
tRNA-Ser-GCT-3-1	2	0	1	3	1	0	0	0	0	3	10	3	0	0	0	0	1
tRNA-Ser-TGA-1-1	47	0	50	8	78	0	15	24	0	82	256	92	1	0	1	0	61
tRNA-Ser-TGA-2-1	1	0	3	0	10	31	5	0	0	5	69	18	0	62	127	0	20
tRNA-Ser-TGA-3-1	0	0	1	0	2	0	0	0	0	2	7	4	0	0	0	0	3
tRNA-Thr-AGT-1-1	9	0	5	0	6	0	5	2	0	7	21	2	1	0	0	0	5
tRNA-Thr-AGT-1-2	0	0	0	0	0	0	0	0	0	0	0	0	0	0	0	0	0
tRNA-Thr-AGT-2-1	4	0	2	0	1	0	5	1	0	2	5	2	0	0	0	0	3
tRNA-Thr-AGT-2-2	4	0	2	0	1	0	5	1	0	2	5	2	0	0	0	0	3
tRNA-Thr-AGT-3-1	0	0	2	0	3	0	0	0	0	2	3	2	0	0	0	0	2
tRNA-Thr-AGT-4-1	0	0	0	0	0	0	0	0	0	1	0	0	0	0	0	0	0
tRNA-Thr-AGT-5-1	0	0	0	0	0	0	0	0	0	0	0	0	0	0	0	0	0
tRNA-Thr-AGT-6-1	0	0	0	0	0	0	0	0	0	0	0	0	0	0	0	0	0
tRNA-Thr-CGT-1-1	31	132	20	30	72	181	85	1	315	67	191	37	0	223	113	0	60
tRNA-Thr-CGT-2-1	46	256	80	42	255	312	275	4	712	323	1791	209	92	1015	466	92	163
tRNA-Thr-GGT-1-1	0	0	0	0	0	0	0	0	0	0	0	0	0	0	0	0	0
tRNA-Thr-GGT-2-1	0	0	0	0	0	0	0	0	0	0	0	0	0	0	0	0	0
tRNA-Thr-GGT-3-1	0	0	0	0	0	0	0	0	0	0	0	0	0	0	0	0	0
tRNA-Thr-GGT-4-1	0	0	0	0	0	0	0	0	0	0	0	0	0	0	0	0	0
tRNA-Thr-GGT-5-1	0	0	0	0	0	0	0	0	0	0	0	0	0	0	0	0	0
tRNA-Thr-TGT-1-1	528	108	66	25	209	94	1373	10	332	675	1474	374	195	24	128	0	250
tRNA-Thr-TGT-1-2	515	108	66	25	192	93	1358	10	332	664	1464	349	195	24	28	0	234
tRNA-Thr-TGT-2-1	0	0	0	0	0	0	0	0	0	0	0	0	0	0	0	0	0
tRNA-Thr-TGT-3-1	1	0	1	0	2	0	0	0	0	1	18	5	0	19	12	0	4
tRNA-Trp-CCA-1-1	883	965	953	133	867	797	992	60	5267	3163	1948	2175	311	3553	2138	83	1956
tRNA-Trp-CCA-2-1	0	0	1	0	0	0	0	0	0	0	1	0	0	0	0	0	0
tRNA-Trp-CCA-3-1	0	0	0	0	0	0	0	0	0	1	1	0	0	0	0	0	0
tRNA-Tyr-GTA-1-1	469	2460	367	213	609	2956	123	8	4446	605	3404	1064	9	10736	6121	1774	715
tRNA-Tyr-GTA-1-2	504	2535	406	238	673	3214	141	8	4555	644	3717	1113	9	11015	6296	1795	789
tRNA-Tyr-GTA-1-3	699	3225	600	318	1057	5888	527	20	6297	1126	8274	1355	9	14743	9674	2257	1215
tRNA-Tyr-GTA-1-4	0	0	0	0	0	0	0	0	0	0	0	0	0	0	0	0	0
tRNA-Tyr-GTA-2-1	4	184	7	39	4	142	0	4	122	6	40	3	0	205	144	55	6
tRNA-Tyr-GTA-3-1	15	202	28	8	14	267	2	16	176	21	125	19	1	421	215	100	15
tRNA-Tyr-GTA-3-2	15	202	28	8	14	267	2	16	176	21	125	19	1	421	215	100	15
tRNA-Tyr-GTA-3-3	27	187	39	8	68	422	3	16	177	53	443	48	1	534	575	100	38
tRNA-Tyr-GTA-4-1	10	202	8	8	11	267	1	1	176	21	124	19	1	421	215	100	14
tRNA-Tyr-GTA-5-1	12	202	8	8	10	267	1	2	176	20	123	19	1	421	215	100	13
tRNA-Tyr-GTA-5-2	12	202	8	8	10	267	1	2	176	20	123	19	1	421	215	100	13
tRNA-Tyr-GTA-6-1	12	188	26	3	10	258	2	15	174	14	76	12	1	406	205	100	11
tRNA-Tyr-GTA-7-1	0	0	0	0	7	1	0	1	1	6	73	11	0	0	59	0	6
tRNA-Val-AAC-1-1	111030	2627	22829	14303	8619	2668	604	3201	1825	1528	8237	13052	3521	1537	1547	3871	7121
tRNA-Val-AAC-2-1	111088	2627	22837	14311	8620	2669	594	3202	1825	1529	8234	13052	3521	1537	1547	3871	7124
tRNA-Val-AAC-3-1	111091	2627	22837	14311	8621	2669	604	3202	1825	1529	8242	13052	3521	1537	1547	3871	7125
tRNA-Val-AAC-4-1	0	0	0	0	0	0	0	0	0	1	0	0	0	0	0	0	0
tRNA-Val-AAC-5-1	0	0	0	0	0	0	0	0	0	0	0	0	0	0	0	0	0
tRNA-Val-AAC-6-1	0	0	0	0	0	0	0	0	0	0	0	0	0	0	0	0	0
tRNA-Val-AAC-7-1	0	0	0	0	0	0	0	0	0	0	0	0	0	0	0	0	0
tRNA-Val-AAC-8-1	1	0	1	0	0	0	0	1	0	0	0	0	0	0	0	0	1
tRNA-Val-AAC-9-1	0	0	0	0	0	0	0	0	0	0	0	0	0	0	0	0	0
tRNA-Val-CAC-1-1	166474	504	24036	8101	9723	321	942	1347	705	1558	9514	14167	130	351	1460	89	8014
tRNA-Val-GAC-1-1	225107	235	24179	20916	8740	737	227	7581	372	2323	9614	7798	44	949	1327	206	11835
tRNA-Val-GAC-2-1	0	0	0	0	0	0	0	0	0	0	0	0	0	0	0	0	0
tRNA-Val-TAC-1-1	149	107	43	9	59	89	17	76	161	72	78	21	0	166	205	0	54
tRNA-Val-TAC-2-1	1	0	0	0	0	0	0	0	0	0	0	0	0	0	0	0	0

### Sheet: B aged_vs_prime_batch_tRNA.txt
	baseMean	log2FoldChange	lfcSE	stat	pvalue	padj
tRNA-Cys-GCA-1-1	45.7319	1.19734	0.468144	2.55763	0.0105387	0.234486
tRNA-Cys-GCA-1-2	45.7319	1.19734	0.468144	2.55763	0.0105387	0.234486
tRNA-Cys-GCA-1-3	45.7319	1.19734	0.468144	2.55763	0.0105387	0.234486
tRNA-Cys-GCA-1-4	45.7319	1.19734	0.468144	2.55763	0.0105387	0.234486
tRNA-Cys-GCA-4-1	44.6002	1.24595	0.468077	2.66185	0.0077712	0.234486
tRNA-Cys-GCA-1-5	45.7319	1.19734	0.468144	2.55763	0.0105387	0.234486
tRNA-Cys-GCA-1-6	46.2076	1.21857	0.46863	2.60028	0.00931479	0.234486
tRNA-Ala-TGC-3-1	75.632	-1.46607	0.570551	-2.56957	0.0101826	0.234486
tRNA-Val-CAC-1-1	6976.29	1.18697	0.475404	2.49677	0.0125332	0.247879
tRNA-Cys-GCA-3-1	70.4498	0.979496	0.41066	2.38517	0.0170711	0.253221
tRNA-Ala-TGC-4-1	80.4591	-1.36045	0.567324	-2.39801	0.0164842	0.253221
tRNA-Thr-TGT-3-1	2.31449	-1.43822	0.589405	-2.44012	0.0146822	0.253221
tRNA-Val-GAC-1-1	9827.21	1.04353	0.534025	1.95409	0.0506904	0.694069
tRNA-Ala-AGC-4-1	5.04637	-1.08279	0.589995	-1.83526	0.0664675	0.845087
tRNA-Ala-AGC-5-1	40.3589	1.02328	0.574945	1.7798	0.0751094	0.891298
tRNA-iMet-CAT-1-1	76.3495	0.902613	0.549671	1.6421	0.10057	0.930438
tRNA-iMet-CAT-1-2	76.3495	0.902613	0.549671	1.6421	0.10057	0.930438
tRNA-Ala-AGC-1-1	43.3518	0.808947	0.564141	1.43394	0.151588	0.930438
tRNA-Ala-AGC-1-2	43.3518	0.808947	0.564141	1.43394	0.151588	0.930438
tRNA-Ala-AGC-1-3	43.3518	0.808947	0.564141	1.43394	0.151588	0.930438
tRNA-Ala-AGC-1-4	43.3518	0.808947	0.564141	1.43394	0.151588	0.930438
tRNA-Ala-AGC-1-5	43.3518	0.808947	0.564141	1.43394	0.151588	0.930438
tRNA-Tyr-GTA-5-1	91.6961	-0.661492	0.460396	-1.43679	0.150778	0.930438
tRNA-Tyr-GTA-5-2	91.6961	-0.661492	0.460396	-1.43679	0.150778	0.930438
tRNA-Tyr-GTA-4-1	91.6446	-0.680698	0.466234	-1.45999	0.144293	0.930438
tRNA-Tyr-GTA-1-1	1855.22	-0.756064	0.482426	-1.56721	0.117065	0.930438
tRNA-Tyr-GTA-1-2	1929.05	-0.723521	0.486924	-1.4859	0.137305	0.930438
tRNA-Ala-AGC-1-6	43.3518	0.808947	0.564141	1.43394	0.151588	0.930438
tRNA-Ser-TGA-2-1	13.8888	-0.94986	0.589091	-1.61242	0.106871	0.930438
tRNA-Val-AAC-4-1	0.0686867	-0.0435425	0.39689	-0.109709	0.91264	0.993721
tRNA-Val-TAC-1-1	70.5031	0.368649	0.546681	0.674341	0.500095	0.993721
tRNA-Thr-AGT-4-1	0.0686867	-0.0435425	0.39689	-0.109709	0.91264	0.993721
tRNA-Phe-GAA-1-1	85.3728	0.158638	0.535355	0.296324	0.766983	0.993721
tRNA-Val-AAC-1-1	8720.14	0.367043	0.52834	0.694711	0.487237	0.993721
tRNA-Asn-GTT-2-1	8.34722	0.525009	0.584183	0.898707	0.368809	0.993721
tRNA-Ile-AAT-27-1	0.30036	0.0404557	0.397249	0.10184	0.918884	0.993721
tRNA-Leu-CAG-1-1	22.6165	0.277886	0.55815	0.49787	0.618576	0.993721
tRNA-Asn-ATT-1-1	0.390257	-0.0339116	0.422037	-0.0803522	0.935957	0.993721
tRNA-Ser-AGA-1-1	404.453	-0.161632	0.479098	-0.337367	0.73584	0.993721
tRNA-Ile-AAT-1-1	47.3478	-0.624023	0.567696	-1.09922	0.271672	0.993721
tRNA-His-GTG-1-1	124532	0.355675	0.517281	0.687586	0.491714	0.993721
tRNA-Asp-GTC-1-1	181.294	-0.0625077	0.437049	-0.143022	0.886273	0.993721
tRNA-Pro-CGG-1-1	822.973	-0.0591028	0.45176	-0.130828	0.895912	0.993721
tRNA-Ile-AAT-1-2	47.3478	-0.624023	0.567696	-1.09922	0.271672	0.993721
tRNA-His-GTG-2-1	126708	0.344947	0.508532	0.678319	0.49757	0.993721
tRNA-His-GTG-2-2	126708	0.344947	0.508532	0.678319	0.49757	0.993721
tRNA-His-GTG-2-3	126708	0.344947	0.508532	0.678319	0.49757	0.993721
tRNA-Ile-AAT-2-1	57.6087	-0.260861	0.563469	-0.462956	0.643396	0.993721
tRNA-Gly-TCC-1-4	36.1271	0.352462	0.499936	0.705013	0.480802	0.993721
tRNA-Arg-TCG-1-1	564.633	-0.165077	0.555435	-0.297203	0.766312	0.993721
tRNA-Gln-CTG-1-1	26551.8	0.167412	0.5148	0.325199	0.74503	0.993721
tRNA-Lys-CTT-1-2	1537.12	0.275376	0.416619	0.660978	0.508627	0.993721
tRNA-Leu-CAG-3-2	36.5876	-0.0323889	0.553164	-0.0585521	0.953309	0.993721
tRNA-Leu-CAG-3-3	35.3447	0.0421599	0.552745	0.0762736	0.939201	0.993721
tRNA-Gly-GCC-1-2	2659.93	0.455366	0.457526	0.995278	0.319601	0.993721
tRNA-Gly-GCC-1-3	2659.83	0.455301	0.457527	0.995134	0.319671	0.993721
tRNA-Gly-GCC-1-4	2659.9	0.455166	0.457525	0.994844	0.319812	0.993721
tRNA-Gly-GCC-1-5	2662.62	0.45463	0.45736	0.994031	0.320208	0.993721
tRNA-Gly-GCC-1-6	2662.62	0.45463	0.45736	0.994031	0.320208	0.993721
tRNA-Met-CAT-1-2	566.979	0.12721	0.545091	0.233374	0.815471	0.993721
tRNA-Thr-AGT-1-1	3.29836	-0.0757949	0.587777	-0.128952	0.897396	0.993721
tRNA-Leu-TAA-1-1	6.74378	-0.740941	0.583603	-1.2696	0.204228	0.993721
tRNA-Gly-CCC-2-1	15145.6	-0.125444	0.507863	-0.247004	0.804905	0.993721
tRNA-Thr-CGT-1-1	80.6967	0.185297	0.565101	0.327901	0.742986	0.993721
tRNA-Leu-TAG-1-1	33.8194	-0.211962	0.575637	-0.368221	0.712708	0.993721
tRNA-Ala-TGC-1-1	440.275	0.138494	0.560873	0.246926	0.804965	0.993721
tRNA-Asp-GTC-4-1	304.733	-0.563611	0.52207	-1.07957	0.280334	0.993721
tRNA-Phe-GAA-1-2	85.2054	0.160789	0.53632	0.2998	0.76433	0.993721
tRNA-Asp-GTC-2-1	473.168	-0.380625	0.457556	-0.831864	0.405486	0.993721
tRNA-Ala-TGC-2-1	108.263	-0.104342	0.565896	-0.184383	0.853713	0.993721
tRNA-Ala-TGC-1-2	440.275	0.138494	0.560873	0.246926	0.804965	0.993721
tRNA-Asp-GTC-2-2	477.278	-0.361429	0.456749	-0.791307	0.428765	0.993721
tRNA-Phe-GAA-1-3	85.2054	0.160789	0.53632	0.2998	0.76433	0.993721
tRNA-Asp-GTC-2-3	473.168	-0.380625	0.457556	-0.831864	0.405486	0.993721
tRNA-Ala-TGC-2-2	109.397	-0.120162	0.558674	-0.215085	0.829701	0.993721
tRNA-Thr-AGT-2-1	1.54845	0.0126218	0.577259	0.0218651	0.982556	0.993721
tRNA-Thr-AGT-2-2	1.54845	0.0126218	0.577259	0.0218651	0.982556	0.993721
tRNA-Gln-CTG-1-2	26551.7	0.167417	0.514799	0.325208	0.745024	0.993721
tRNA-Gln-TTG-1-1	4242.44	0.24829	0.529653	0.468779	0.639227	0.993721
tRNA-Arg-TCG-2-1	215.838	-0.337541	0.577682	-0.584302	0.559017	0.993721
tRNA-Lys-CTT-3-1	853.143	0.267919	0.479965	0.558206	0.576704	0.993721
tRNA-Arg-TCT-3-1	844.522	0.244626	0.48117	0.508399	0.611173	0.993721
tRNA-Arg-CCT-1-1	1160.31	0.260559	0.451141	0.577554	0.563565	0.993721
tRNA-Gly-GCC-1-7	2661.66	0.454559	0.457498	0.993576	0.320429	0.993721
tRNA-Gly-GCC-1-8	2661.66	0.454559	0.457498	0.993576	0.320429	0.993721
tRNA-Gly-GCC-3-1	0.462622	0.211817	0.402959	0.525654	0.599129	0.993721
tRNA-Ile-AAT-3-1	0.204731	-0.010358	0.39704	-0.0260881	0.979187	0.993721
tRNA-Asp-GTC-3-1	652.476	-0.397592	0.480384	-0.827653	0.407867	0.993721
tRNA-Trp-CCA-1-1	1386.65	-0.411918	0.520891	-0.790796	0.429063	0.993721
tRNA-Arg-CCT-2-1	1044.57	0.277908	0.491505	0.565423	0.571786	0.993721
tRNA-Gly-TCC-1-1	36.2382	0.339924	0.50021	0.679562	0.496782	0.993721
tRNA-Gly-TCC-1-2	36.2382	0.339924	0.50021	0.679562	0.496782	0.993721
tRNA-Asn-GTT-3-1	7.66909	0.515318	0.585075	0.880773	0.378441	0.993721
tRNA-Asn-GTT-5-1	0.632888	0.0806313	0.54766	0.147229	0.882952	0.993721
tRNA-Arg-ACG-4-1	127.958	0.2529	0.562755	0.449396	0.653146	0.993721
tRNA-Tyr-GTA-2-1	58.3311	0.0146634	0.526743	0.0278379	0.977791	0.993721
tRNA-Ile-AAT-32-1	0.072212	0.0504148	0.396893	0.127024	0.898922	0.993721
tRNA-Arg-TCT-4-1	45.2828	0.512535	0.583946	0.87771	0.380101	0.993721
tRNA-Gly-CCC-4-1	0.130234	0.0654581	0.397549	0.164654	0.869216	0.993721
tRNA-Leu-CAG-4-1	37.085	0.291348	0.571514	0.509783	0.610203	0.993721
tRNA-Val-AAC-2-1	8721.23	0.367072	0.528509	0.694543	0.487342	0.993721
tRNA-Ala-AGC-8-1	0.390257	-0.0339116	0.422037	-0.0803522	0.935957	0.993721
tRNA-Tyr-GTA-3-1	96.3148	-0.165579	0.494246	-0.335013	0.737615	0.993721
tRNA-Gly-ACC-1-1	0.390257	-0.0339116	0.422037	-0.0803522	0.935957	0.993721
tRNA-Tyr-GTA-3-2	96.3148	-0.165579	0.494246	-0.335013	0.737615	0.993721
tRNA-Ala-AGC-6-1	0.390257	-0.0339116	0.422037	-0.0803522	0.935957	0.993721
tRNA-Ala-AGC-3-1	0.390257	-0.0339116	0.422037	-0.0803522	0.935957	0.993721
tRNA-Tyr-GTA-3-3	136.748	-0.438039	0.494568	-0.885699	0.37578	0.993721
tRNA-Tyr-GTA-6-1	90.5987	-0.0397301	0.505044	-0.0786665	0.937298	0.993721
tRNA-Ala-AGC-10-1	0.489521	0.0300198	0.47183	0.0636243	0.949269	0.993721
tRNA-Arg-ACG-3-1	797.121	0.143535	0.540844	0.265391	0.790709	0.993721
tRNA-Arg-ACG-3-2	760.361	0.155554	0.541426	0.287303	0.77388	0.993721
tRNA-Tyr-GTA-1-3	2841.42	-0.702249	0.510166	-1.37651	0.168664	0.993721
tRNA-Ile-AAT-30-1	0.153525	-0.132788	0.397475	-0.33408	0.738319	0.993721
tRNA-Ser-AGA-1-2	405.673	-0.163473	0.47895	-0.341315	0.732866	0.993721
tRNA-Leu-CAG-3-1	36.6292	0.158555	0.56236	0.281946	0.777985	0.993721
tRNA-Met-CAT-1-1	567.249	0.126348	0.545033	0.231817	0.81668	0.993721
tRNA-Ala-AGC-9-1	0.0151987	0.0325564	0.396802	0.0820469	0.934609	0.993721
tRNA-Phe-GAA-3-1	0.681447	-0.0209076	0.536353	-0.0389811	0.968905	0.993721
tRNA-Phe-GAA-3-2	0.681447	-0.0209076	0.536353	-0.0389811	0.968905	0.993721
tRNA-Phe-GAA-4-1	0.534692	0.0686677	0.479193	0.143298	0.886054	0.993721
tRNA-Phe-GAA-5-1	0.681447	-0.0209076	0.536353	-0.0389811	0.968905	0.993721
tRNA-Glu-TTC-2-1	1406.24	0.386949	0.349185	1.10815	0.267797	0.993721
tRNA-Cys-GCA-2-1	8.08867	0.327849	0.564753	0.580518	0.561565	0.993721
tRNA-Asn-GTT-4-1	7.64788	0.522849	0.585059	0.89367	0.371499	0.993721
tRNA-Gly-TCC-2-1	99.6113	0.293584	0.518783	0.56591	0.571455	0.993721
tRNA-Asn-GTT-2-2	8.34722	0.525009	0.584183	0.898707	0.368809	0.993721
tRNA-Phe-GAA-2-1	73.5171	0.197066	0.573169	0.343818	0.730983	0.993721
tRNA-SeC-TCA-1-1	625.219	0.0788464	0.514209	0.153335	0.878134	0.993721
tRNA-Ile-TAT-1-1	60.7922	-0.638058	0.586143	-1.08857	0.276343	0.993721
tRNA-Val-AAC-8-1	0.315559	0.0594177	0.397401	0.149516	0.881147	0.993721
tRNA-Gly-GCC-1-1	2660.07	0.455311	0.457471	0.995277	0.319601	0.993721
tRNA-Gly-GCC-2-1	0.0686867	-0.0435425	0.39689	-0.109709	0.91264	0.993721
tRNA-Ser-AGA-1-3	410.689	-0.18515	0.474321	-0.390348	0.696279	0.993721
tRNA-Trp-CCA-2-1	0.0934216	0.0165025	0.397069	0.0415608	0.966849	0.993721
tRNA-Arg-ACG-2-1	64.7072	0.11591	0.57098	0.203001	0.839134	0.993721
tRNA-Arg-ACG-1-1	5.44274	-0.572283	0.585633	-0.977204	0.328468	0.993721
tRNA-Trp-CCA-3-1	0.0898963	-0.07657	0.397059	-0.192843	0.847082	0.993721
tRNA-Ser-ACT-1-1	0.17994	-0.0369955	0.397512	-0.0930678	0.92585	0.993721
tRNA-Ile-AAT-4-1	0.204305	0.0628089	0.396946	0.15823	0.874275	0.993721
tRNA-Leu-CAA-1-1	75.4339	-0.0808049	0.52056	-0.155227	0.876642	0.993721
tRNA-Ser-GCT-2-1	55.6421	-0.555128	0.548452	-1.01217	0.311455	0.993721
tRNA-Ile-AAT-9-1	0.318588	0.0628973	0.397493	0.158235	0.874272	0.993721
tRNA-Ile-AAT-28-1	0.0390416	-0.0435425	0.39689	-0.109709	0.91264	0.993721
tRNA-Ile-AAT-34-1	0.0455962	0.0789157	0.397026	0.198767	0.842445	0.993721
tRNA-Ile-AAT-1-3	47.5821	-0.619299	0.567769	-1.09076	0.275379	0.993721
tRNA-Ile-AAT-1-4	47.5821	-0.619299	0.567769	-1.09076	0.275379	0.993721
tRNA-Lys-CTT-1-1	1537.1	0.275439	0.416615	0.661136	0.508525	0.993721
tRNA-Gly-TCC-1-3	36.1271	0.352462	0.499936	0.705013	0.480802	0.993721
tRNA-Ser-TGA-1-1	31.7385	-0.34932	0.556761	-0.627414	0.530388	0.993721
tRNA-Glu-TTC-1-1	283.412	-0.429518	0.484493	-0.886532	0.375331	0.993721
tRNA-Pro-AGG-2-1	785.546	-0.101064	0.454638	-0.222295	0.824084	0.993721
tRNA-Pro-AGG-1-1	823.947	-0.0778087	0.455004	-0.171007	0.864219	0.993721
tRNA-Ala-CGC-2-1	116.753	0.113325	0.581032	0.195041	0.845361	0.993721
tRNA-Ser-GCT-1-1	55.332	-0.55994	0.538025	-1.04073	0.298001	0.993721
tRNA-Thr-AGT-3-1	0.614915	-0.0758683	0.491268	-0.154434	0.877268	0.993721
tRNA-Ala-TGC-5-1	1.27402	0.103228	0.555654	0.185777	0.852619	0.993721
tRNA-Pro-AGG-1-2	796.19	-0.109314	0.452442	-0.24161	0.809083	0.993721
tRNA-Ser-TGA-3-1	0.70188	-0.311458	0.50521	-0.616493	0.537569	0.993721
tRNA-Ala-CGC-3-1	116.199	0.123135	0.581122	0.211893	0.832191	0.993721
tRNA-Pro-CGG-1-2	803.718	-0.0997065	0.450786	-0.221184	0.824949	0.993721
tRNA-Pro-AGG-3-1	305.899	-0.401086	0.466078	-0.860555	0.389483	0.993721
tRNA-Pro-AGG-1-3	796.289	-0.109022	0.452432	-0.240969	0.809579	0.993721
tRNA-Pro-AGG-1-4	797.51	-0.111978	0.452781	-0.247312	0.804667	0.993721
tRNA-Ser-GCT-3-1	0.928502	-0.294518	0.557297	-0.528476	0.597169	0.993721
tRNA-Ser-GCT-1-2	55.4135	-0.562368	0.537999	-1.04529	0.295887	0.993721
tRNA-Val-TAC-2-1	0.0151987	0.0325564	0.396802	0.0820469	0.934609	0.993721
tRNA-Arg-TCT-1-1	289.741	-0.183045	0.577143	-0.317157	0.751124	0.993721
tRNA-Gly-CCC-3-1	133.953	-0.173064	0.515716	-0.335581	0.737187	0.993721
tRNA-Gln-CTG-2-1	1258.97	0.240369	0.498575	0.482111	0.629727	0.993721
tRNA-Gln-CTG-2-2	1273.34	0.249211	0.496095	0.502347	0.615424	0.993721
tRNA-Gln-CTG-2-3	1273.34	0.249211	0.496095	0.502347	0.615424	0.993721
tRNA-Gln-CTG-2-4	1273.34	0.249211	0.496095	0.502347	0.615424	0.993721
tRNA-Val-AAC-3-1	8722.89	0.367225	0.528336	0.69506	0.487018	0.993721
tRNA-Lys-CTT-4-1	123.872	0.526392	0.560555	0.939054	0.347703	0.993721
tRNA-His-GTG-3-1	129559	0.342308	0.515826	0.663611	0.506939	0.993721
tRNA-Leu-CAG-2-1	33.5175	0.0038564	0.55409	0.00695989	0.994447	0.994447
tRNA-Glu-CTC-1-1	8987.4	0.00328066	0.365888	0.00896628	0.992846	0.994447
tRNA-Ile-AAT-15-1	0	NA	NA	NA	NA	NA
tRNA-Ile-AAT-7-1	0	NA	NA	NA	NA	NA
tRNA-Val-AAC-5-1	0	NA	NA	NA	NA	NA
tRNA-Ile-AAT-19-1	0	NA	NA	NA	NA	NA
tRNA-Thr-GGT-1-1	0	NA	NA	NA	NA	NA
tRNA-Ile-AAT-18-1	0	NA	NA	NA	NA	NA
tRNA-Ser-CGA-1-1	0	NA	NA	NA	NA	NA
tRNA-Ile-AAT-10-1	0	NA	NA	NA	NA	NA
tRNA-Thr-TGT-2-1	0	NA	NA	NA	NA	NA
tRNA-Pro-TGG-1-1	0	NA	NA	NA	NA	NA
tRNA-Arg-TCG-3-1	0	NA	NA	NA	NA	NA
tRNA-Thr-CGT-2-1	310.203	-0.749431	0.519462	-1.44271	NA	NA
tRNA-Val-AAC-7-1	0	NA	NA	NA	NA	NA
tRNA-Ile-AAT-26-1	0	NA	NA	NA	NA	NA
tRNA-Ile-AAT-6-1	0	NA	NA	NA	NA	NA
tRNA-Thr-AGT-5-1	0	NA	NA	NA	NA	NA
tRNA-Ile-AAT-11-1	0	NA	NA	NA	NA	NA
tRNA-Lys-CTT-5-1	0	NA	NA	NA	NA	NA
tRNA-Ile-GAT-5-1	0	NA	NA	NA	NA	NA
chr2.trna2-Undet???	0	NA	NA	NA	NA	NA
tRNA-Ile-AAT-16-1	0	NA	NA	NA	NA	NA
tRNA-Ile-AAT-20-1	0	NA	NA	NA	NA	NA
tRNA-Ile-GAT-4-1	0	NA	NA	NA	NA	NA
tRNA-Ile-AAT-33-1	0	NA	NA	NA	NA	NA
tRNA-Leu-TAA-2-1	22.8984	0.365058	0.491199	0.743198	NA	NA
tRNA-Ile-AAT-13-1	0	NA	NA	NA	NA	NA
tRNA-Phe-AAA-1-1	0	NA	NA	NA	NA	NA
tRNA-Asn-ATT-2-1	0	NA	NA	NA	NA	NA
tRNA-Leu-AAG-1-1	0	NA	NA	NA	NA	NA
tRNA-Ala-AGC-2-1	2.71684	-0.77369	0.581761	-1.32991	NA	NA
tRNA-Ala-AGC-7-1	2.632	-0.673152	0.578341	-1.16394	NA	NA
tRNA-Tyr-GTA-7-1	5.16414	-1.56553	0.588845	-2.65865	NA	NA
tRNA-Val-AAC-6-1	0	NA	NA	NA	NA	NA
tRNA-Val-GAC-2-1	0	NA	NA	NA	NA	NA
tRNA-Asn-GTT-1-1	0	NA	NA	NA	NA	NA
tRNA-Asn-GTT-1-2	0	NA	NA	NA	NA	NA
tRNA-Phe-AAA-2-1	0	NA	NA	NA	NA	NA
tRNA-Ile-GAT-1-1	0	NA	NA	NA	NA	NA
tRNA-Lys-TTT-1-1	0	NA	NA	NA	NA	NA
tRNA-Lys-TTT-1-2	0	NA	NA	NA	NA	NA
tRNA-Val-AAC-9-1	0	NA	NA	NA	NA	NA
tRNA-Thr-TGT-1-1	407.106	-0.00224816	0.573803	-0.003918	NA	NA
tRNA-Ile-GAT-3-1	0	NA	NA	NA	NA	NA
tRNA-Thr-AGT-6-1	0	NA	NA	NA	NA	NA
chr3.trna18-Undet???	0	NA	NA	NA	NA	NA
tRNA-Ile-AAT-23-1	0	NA	NA	NA	NA	NA
tRNA-Cys-ACA-1-1	0	NA	NA	NA	NA	NA
tRNA-Ile-AAT-31-1	0	NA	NA	NA	NA	NA
tRNA-Ile-AAT-14-1	0	NA	NA	NA	NA	NA
tRNA-Ile-AAT-35-1	0	NA	NA	NA	NA	NA
tRNA-Leu-AAG-2-1	0	NA	NA	NA	NA	NA
tRNA-Ile-AAT-8-1	0	NA	NA	NA	NA	NA
tRNA-Ile-AAT-17-1	0	NA	NA	NA	NA	NA
tRNA-Thr-TGT-1-2	398.237	0.157382	0.576428	0.273029	NA	NA
tRNA-Ser-ACT-2-1	0	NA	NA	NA	NA	NA
tRNA-Ile-AAT-24-1	0	NA	NA	NA	NA	NA
tRNA-Ile-AAT-29-1	0	NA	NA	NA	NA	NA
tRNA-Thr-GGT-3-1	0	NA	NA	NA	NA	NA
tRNA-Thr-GGT-4-1	0	NA	NA	NA	NA	NA
tRNA-Leu-CAA-4-1	0	NA	NA	NA	NA	NA
tRNA-Gly-TCC-4-1	0	NA	NA	NA	NA	NA
tRNA-Leu-CAA-3-1	14.9573	-0.483029	0.583678	-0.827562	NA	NA
tRNA-Ile-AAT-12-1	0	NA	NA	NA	NA	NA
tRNA-Ile-AAT-12-2	0	NA	NA	NA	NA	NA
tRNA-Ile-AAT-25-1	0	NA	NA	NA	NA	NA
tRNA-Thr-GGT-5-1	0	NA	NA	NA	NA	NA
tRNA-Thr-GGT-2-1	0	NA	NA	NA	NA	NA
tRNA-iMet-CAT-2-1	54.673	1.11002	0.58167	1.90833	NA	NA
chrM.trna1-LeuTAA	0	NA	NA	NA	NA	NA
chrM.trna3-GlnTTG	0	NA	NA	NA	NA	NA
chrM.trna2-SerTGA	0	NA	NA	NA	NA	NA
tRNA-Ile-GAT-2-1	0	NA	NA	NA	NA	NA
tRNA-Ile-AAT-5-1	0	NA	NA	NA	NA	NA
tRNA-Ile-AAT-15-2	0	NA	NA	NA	NA	NA
tRNA-Arg-TCT-2-1	0	NA	NA	NA	NA	NA
tRNA-Phe-GAA-2-2	0	NA	NA	NA	NA	NA
tRNA-Asn-GTT-2-3	0	NA	NA	NA	NA	NA
tRNA-Ile-AAT-22-1	0	NA	NA	NA	NA	NA
tRNA-Gly-CCC-1-1	0	NA	NA	NA	NA	NA
tRNA-Tyr-GTA-1-4	0	NA	NA	NA	NA	NA
tRNA-Asp-GTC-3-2	0	NA	NA	NA	NA	NA
tRNA-Ser-GCT-1-3	0	NA	NA	NA	NA	NA
tRNA-Thr-AGT-1-2	0	NA	NA	NA	NA	NA
tRNA-Glu-CTC-1-2	0	NA	NA	NA	NA	NA
tRNA-Lys-TTT-1-3	0	NA	NA	NA	NA	NA
tRNA-Lys-TTT-1-4	0	NA	NA	NA	NA	NA
tRNA-Ile-AAT-21-1	0	NA	NA	NA	NA	NA
tRNA-Leu-CAG-2-2	0	NA	NA	NA	NA	NA
tRNA-Ala-CGC-1-1	0	NA	NA	NA	NA	NA
tRNA-Ala-AGC-1-7	0	NA	NA	NA	NA	NA
tRNA-Glu-CTC-2-1	0	NA	NA	NA	NA	NA
tRNA-Lys-CTT-2-1	0	NA	NA	NA	NA	NA
tRNA-Leu-CAA-2-1	0	NA	NA	NA	NA	NA
tRNA-Phe-GAA-1-4	0	NA	NA	NA	NA	NA
tRNA-Gly-TCC-3-1	0	NA	NA	NA	NA	NA
tRNA-Ala-AGC-1-8	0	NA	NA	NA	NA	NA
tRNA-Ala-AGC-1-9	0	NA	NA	NA	NA	NA
tRNA-Leu-TAA-1-2	0	NA	NA	NA	NA	NA
tRNA-Ser-ACT-2-2	0	NA	NA	NA	NA	NA
tRNA-Gly-GCC-4-1	0	NA	NA	NA	NA	NA
tRNA-Arg-ACG-4-2	0	NA	NA	NA	NA	NA
tRNA-Gly-GCC-5-1	0	NA	NA	NA	NA	NA
tRNA-Asn-ATT-3-1	0	NA	NA	NA	NA	NA
